# Single-cell map of the healthy human immune system across the lifespan reveals unique infant immune signatures

**DOI:** 10.1101/2025.07.28.667181

**Authors:** Djamel Nehar-Belaid, Asa Thibodeau, Alper Eroglu, Radu Marches, Giray Eryilmaz, Derya Unutmaz, Chris P. Verschoor, Jinghua Gu, Uthra Balaji, Asunción Mejías, Virginia Pascual, George A. Kuchel, Octavio Ramilo, Jacques F. Banchereau, Duygu Ucar

**Affiliations:** The Jackson Laboratory for Genomic Medicine, Farmington, CT 06032 USA; Department of Cell and Molecular Biology, Karolinska Institute, Stockholm, 171 77, Sweden; SciLifeLab; Solna, Stockholm, 171 65, Sweden; Health Sciences North Research Institute; NOSM University; Sudbury, ON P3E 2H3, Canada; Department of Medicine, McMaster University; Hamilton, ON L8S 4L8 Canada; Department of Infectious Diseases, St. Jude Children’s Research Hospital, 262 Danny Thomas Place, Memphis, TN 38105; Drukier Institute for Children’s Health and Department of Pediatrics, Weill Cornell Medicine, New York, NY; UConn Center on Aging, University of Connecticut, Farmington, CT, USA; Immunoledge LLC, Montclair, NJ, USA; Institute for Systems Genomics, University of Connecticut Health Center, Farmington, CT, USA

**Author notes:** Co-senior authors (George A. Kuchel, Octavio Ramilo, Jacques F. Banchereau, Duygu Ucar).

## Abstract

The human immune system undergoes continuous remodeling from infancy through old age, yet the timing and trajectory of these changes across the lifespan remain poorly defined. To address this, we profiled peripheral blood mononuclear cells from 95 healthy individuals (ages 2 months to 88 years), including infants (n=27), children (n=23), adults (n=18), and older adults (n=27) using scRNA-seq and snATAC-seq. MAIT and γδ T cells showed a “Rise and fall” pattern, which rise in childhood, peak in young adulthood, and decline with age. CD8^+^ T cells were the most affected by aging with decreasing naïve T cells and increasing GzK^+^ CD8^+^ T cells and TEMRA cells. Infants had lower myeloid/lymphoid ratio, with a distinct composition marked by increased frequencies of CD16^+^ monocytes and plasmacytoid dendritic cells and reduced frequencies of CD14^+^ monocytes and conventional DCs. Their adaptive immune compartment also displayed unique features, including constitutive interferon-stimulated gene expression in T and B cells, and an expanded SOX4^+^ populations in naïve CD4^+^, naïve CD8^+^ and γδ T cells, comprising ∼30% of the naïve T cell pool. SOX4^+^ naïve CD4^+^ T cells displayed a Th2 epigenetic signature. This map provides critical insights into human immune system dynamics across the lifespan, emphasizing unique features of the infant immune system.
