## Supplementary Table 1 for "Single-cell map of the healthy human immune system across the lifespan reveals unique infant immune signatures"

### Sheet: ST1_demographics
Supplementary Table 1a.Demographic characteristics of donors included in scRNAseq analyses.
IDs	Names	Age groups	runs_10x	Chemistry_10x	Sex	Age	Age (in months)	Ethnicity	CMV status	Latest vaccine date	Last vaccine received	Site of blood collection	Fraility category	BMI
JB18005	HI4	Infants	B4	V2	F	2M	2	W	UD	2016-03-14	1st dose of HepB	NCH	UD	UD
JB18014	HI9	Infants	B5	V2	F	2M	2	W/Filipino	UD	2016-03-14	1st dose of HepB	NCH	UD	UD
JB18026	HI13	Infants	B7	V2	F	2M	2	Biracial	UD	no data		NCH	UD	UD
JB19050	HI17	Infants	B19	V3	F	2.17M	2	W	UD	2018-07-28	1st dose of HepB	NCH	UD	UD
JB19053	HI18	Infants	B19	V3	F	1.87M	2	W	UD	2018-08-14	1st dose of HepB (2mo vaccines received 10/12/2018)	NCH	UD	UD
JB19058	HI21	Infants	B19	V3	M	1.93M	2	Biracial	UD	2018-11-19	1st dose of HepB - (2mo vaccines received 1/22/2019)	NCH	UD	UD
JB19061	HI22	Infants	B20	V3	F	1.93M	2	W	UD	2019-01-24	1st dose of HepB - (2mo vaccines received 3/21/2019)	NCH	UD	UD
JB19066	HI25	Infants	B22	V3	F	1.83M	2	AA	UD	2019-03-14	1st dose of HepB - (2mo vaccines received 5/3/2019)	NCH	UD	UD
JB19069	HI26	Infants	B23	V3	F	2.13M	2	AA	UD	no data		NCH	UD	UD
JB18007	HI6	Infants	B4	V2	M	3M	3	Biracial/AA	UD	no specific dates, but received vaccine at 2 mo		NCH	UD	UD
JB18015	HI10	Infants	B5	V2	M	3M	3	W	UD	no specific dates, but received vaccine at 2 mo		NCH	UD	UD
JB18025	HI12	Infants	B7	V2	F	5M	5	W	UD	no data		NCH	UD	UD
JB18002	HI2	Infants	B4	V2	M	6M	6	W	UD	no specific dates, but received vaccine at 4 mo		NCH	UD	UD
JB18008	HI7	Infants	B4	V2	M	6M	6	W	UD	no specific dates, but received vaccine at 6 mo		NCH	UD	UD
JB18027	HI14	Infants	B7	V2	F	6M	6	W	UD	no data		NCH	UD	UD
JB18030	HI16	Infants	B7	V2	F	6M	6	W	UD	no data		NCH	UD	UD
JB19072	HI27	Infants	B24	V3	M	6.13M	6	W	UD	2019-01-10	2nd dose of Rotavirus, DTaP, Hib, PCV13, IPV, and 3rd dose HepB	NCH	UD	UD
JB18013	HI8	Infants	B5	V2	M	7M	7	W	UD	no specific dates, but received vaccine at 6 mo		NCH	UD	UD
JB18029	HI15	Infants	B7	V2	M	7M	7	W	UD	no data		NCH	UD	UD
JB18016	HI11	Infants	B5	V2	M	8M	8	W	UD	no specific dates, but received vaccine at 6 mo		NCH	UD	UD
JB19057	HI20	Infants	B19	V3	F	8.53M	8	AA	UD	2018-06-26	3rd dose of Hep B, DTaP, Hib, IPV, and PCV13	NCH	UD	UD
JB19065	HI24	Infants	B21	V3	M	9M	9	Biracial	UD	2019-05-08	2nd dose of Rotavirus, DTaP, Hib, PCV13, and IPV	NCH	UD	UD
JB18006	HI5	Infants	B4	V2	M	10M	10	W	UD	no specific dates, but received vaccine at 9 mo		NCH	UD	UD
JB18003	HI3	Infants	B4	V2	F	11M	11	W	UD	no specific dates, but received vaccine at 9 mo		NCH	UD	UD
JB19064	HI23	Infants	B20	V3	F	10.93M	11	W	UD	2018-10-05	1st dose of Rotavirus, DTaP, Hib, PCV13, IPV, and 2nd dose of HepB	NCH	UD	UD
JB19056	HI19	Infants	B19	V3	F	12.07M	12	W	UD	2019-02-27	3rd dose of DTaP, Hib, PCV13, IPV, and 4th dose HepB	NCH	UD	UD
JB18001	HI1	Infants	B4	V2	M	14M	14	W	UD	no specific dates, but received vaccine at 12 mo		NCH	UD	UD
JB17010	HC2	Child	B1	V2	F	7y	84	W	UD	UD	UD	Texas Scottish Rite Hospital (Dallas)	UD	UD
JB17017	HC4	Child	B2	V2	F	8y	96	H	UD	UD	UD	Texas Scottish Rite Hospital (Dallas)	UD	UD
JB18084	HC11	Child	B13	V2	F	8.21y	98.52	AA	UD	UD	UD	NCH	UD	UD
JB18078	HC9	Child	B12	V2	F	8.48y	101.76	AA	UD	UD	UD	NCH	UD	UD
JB20107	HC22	Child	B28	V3	M	8.63y	103.56	AA	UD	UD	UD	NCH	UD	UD
JB20106	HC21	Child	B28	V3	M	9.11y	109.32	W	UD	UD	UD	NCH	UD	UD
JB20105	HC20	Child	B28	V3	M	9.88y	118.56	W	UD	UD	UD	NCH	UD	UD
JB20104	HC19	Child	B28	V3	M	11.7y	140.4	W	UD	UD	UD	NCH	UD	UD
JB18070	HC7	Child	B11	V2	F	11.73y	140.76	AA	UD	UD	UD	NCH	UD	UD
JB19038	HC15	Child	B17	V3	F	12.38y	148.56	AA	UD	UD	UD	NCH	UD	UD
JB17018	HC5	Child	B2	V2	F	13y	156	H	UD	UD	UD	Texas Scottish Rite Hospital (Dallas)	UD	UD
JB19041	HC18	Child	B17	V3	F	13.49y	162	H	UD	UD	UD	NCH	UD	UD
JB20109	HC24	Child	B28	V3	M	13.56y	162.72	H	UD	UD	UD	NCH	UD	UD
JB18077	HC8	Child	B12	V2	F	14.07y	168	H	UD	UD	UD	NCH	UD	UD
JB18083	HC10	Child	B13	V2	M	14.04y	168.48	AA	UD	UD	UD	NCH	UD	UD
JB20111	HC26	Child	B28	V3	M	14.11y	169.32	W	UD	UD	UD	NCH	UD	UD
JB19039	HC16	Child	B17	V3	M	15.59y	187.08	AA	UD	UD	UD	NCH	UD	UD
JB20108	HC23	Child	B28	V3	M	15.78y	189.36	H	UD	UD	UD	NCH	UD	UD
JB20110	HC25	Child	B28	V3	M	15.79y	189.48	AA	UD	UD	UD	NCH	UD	UD
JB18069	HC6	Child	B11	V2	F	16.16y	193.92	H	UD	UD	UD	NCH	UD	UD
JB18086	HC13	Child	B13	V2	F	16.92y	203.04	W	UD	UD	UD	NCH	UD	UD
JB19030	HC12	Child	B16	V3	F	17y	204	W	UD	UD	UD	Texas Scottish Rite Hospital (Dallas)	UD	UD
JB19040	HC17	Child	B17	V3	F	17.34y	208.08	AA	UD	UD	UD	NCH	UD	UD
JB19029	HY18	Young adults	B16	V3	M	18y	216	W	UD	UD	UD	Texas Scottish Rite Hospital (Dallas)	UD	UD
JB18085	HY19	Young adults	B13	V2	F	18.38y	220.56	W	UD	UD	UD	NCH	UD	UD
JB18047	HY9	Young adults	B9	V2	M	22y	264	W	UD	UD	UD	UCHC	UD	UD
JB18017	HY3	Young adults	B6	V2	F	22y	264	W	UD	UD	UD	UCHC	UD	UD
JB18052	HY11	Young adults	B10	V2	F	23y	276	W	UD	UD	UD	UCHC	UD	UD
JB17050	HY2	Young adults	B3	V2	M	24y	288	W(H)	UD	UD	UD	UCHC	UD	UD
JB18032	HY6	Young adults	B7	V2	M	24y	288	W(H)	UD	UD	UD	UCHC	UD	UD
JB18020	HY4	Young adults	B6	V2	M	26y	312	W	UD	UD	UD	UCHC	UD	UD
JB17049	HY1	Young adults	B3	V2	M	35y	420	W	UD	UD	UD	UCHC	UD	UD
JB18040	HY8	Young adults	B8	V2	F	35y	420	AA	UD	UD	UD	UCHC	UD	UD
JB19080	HY20	Young adults	B25	V3	M	35y	420	As	UD	UD	UD	UCHC	UD	UD
JB19009	HY15	Young adults	B15	V2	F	36y	432	H	UD	UD	UD	UCHC	UD	UD
JB18039	HY7	Young adults	B8	V2	M	38y	456	W	UD	UD	UD	UCHC	UD	UD
JB19001	HY12	Young adults	B14	V2	F	39y	468	AA	UD	UD	UD	UCHC	UD	UD
JB19003	HY14	Young adults	B14	V2	F	43y	516	H	UD	UD	UD	UCHC	UD	UD
JB19010	HY16	Young adults	B15	V2	F	46y	552	W	UD	UD	UD	UCHC	UD	UD
JB19011	HY17	Young adults	B15	V2	F	47y	564	AA	UD	UD	UD	UCHC	UD	UD
JB19002	HY13	Young adults	B14	V2	F	50y	600	W	UD	UD	UD	UCHC	UD	UD
JB19042	HO16	Older adults	B18	V3	M	62.45y	749.4	W	Negative	UD	UD	UCHC	Pre-Frail	20.8433
JB20017	HO25	Older adults	B27	V3	M	66y	792	W	UD	UD	UD	UCHC	UD	33.9
JB20023	HO27	Older adults	B27	V3	F	66y	792	W	UD	UD	UD	UCHC	UD	27.5
JB18046	HO12	Older adults	B9	V2	M	66y	792	W	Negative	UD	UD	HSNRI	Non-Frail	25.359
JB19043	HO17	Older adults	B18	V3	F	66.94y	803.28	W	Positive	UD	UD	UCHC	Non-Frail	23.0135
JB18050	HO14	Older adults	B10	V2	M	68y	816	W	Negative	UD	UD	HSNRI	Non-Frail	26.1727
JB19074	HO20	Older adults	B25	V3	M	69y	828	W	UD	UD	UD	UCHC	UD	24.6
JB18037	HO5	Older adults	B8	V2	F	69y	828	W	Positive	UD	UD	HSNRI	Non-Frail	29.0813
JB20001	HO23	Older adults	B26	V3	M	70y	840	W	UD	UD	UD	UCHC	UD	25
JB18042	HO8	Older adults	B9	V2	M	70y	840	W	Positive	UD	UD	HSNRI	Non-Frail	25.4189
JB19081	HO22	Older adults	B25	V3	M	71y	852	W	UD	UD	UD	UCHC	UD	27.8
JB20020	HO26	Older adults	B27	V3	M	71y	852	W	UD	UD	UD	UCHC	UD	32
JB18045	HO11	Older adults	B9	V2	F	71y	852	W	Negative	UD	UD	HSNRI	Non-Frail	35.774
JB18044	HO10	Older adults	B9	V2	F	71y	852	W	Negative	UD	UD	HSNRI	Pre-Frail	33.468
JB20004	HO24	Older adults	B26	V3	F	72y	864	W	UD	UD	UD	UCHC	UD	27
JB19044	HO18	Older adults	B18	V3	M	72.9y	874.8	W	Negative	UD	UD	UCHC	Non-Frail	32.8673
JB18038	HO6	Older adults	B8	V2	F	75y	900	W	Positive	UD	UD	HSNRI	Non-Frail	27.9758
JB19045	HO19	Older adults	B18	V3	F	75.12y	901.44	AA	Positive	UD	UD	UCHC	Non-Frail	24.9002
JB18051	HO15	Older adults	B10	V2	F	79y	948	W	Positive	UD	UD	HSNRI	Pre-Frail	29.0496
JB19077	HO21	Older adults	B25	V3	F	80y	960	W	UD	UD	UD	UCHC	UD	34.2
JB18034	HO2	Older adults	B8	V2	F	80y	960	W	Positive	UD	UD	UCHC	Non-Frail	24.9956
JB18041	HO7	Older adults	B9	V2	M	80y	960	W	Positive	UD	UD	HSNRI	Non-Frail	26.5785
JB18049	HO13	Older adults	B10	V2	F	80y	960	W	Negative	UD	UD	UCHC	Non-Frail	22.6774
JB18035	HO3	Older adults	B8	V2	F	81y	972	W	Positive	UD	UD	UCHC	Pre-Frail	24.2658
JB18043	HO9	Older adults	B9	V2	M	83y	996	W	Positive	UD	UD	UCHC	Pre-Frail	26.5418
JB18033	HO1	Older adults	B8	V2	M	85y	1020	W	Positive	UD	UD	UCHC	Pre-Frail	25.2914
JB18036	HO4	Older adults	B8	V2	F	88y	1056	W	Positive	UD	UD	UCHC	Non-Frail	28.2068
*UD: non determined
*UCHC: University of Connecticut Health Center
*HSNRI: Health Sciences North Research Institute
*NCH: Nationwide Children's Hospital
