## Supplementary Table 5 for "Single-cell map of the healthy human immune system across the lifespan reveals unique infant immune signatures"

### Sheet: Sheet1
Supplementary Table 5.Subset (n=42) cell frequencies across donors (n=95).
	cDC1	cDC2	moDC	AXL_DC	pDC	CD14_mo	CD14_mo_ISGhi	CD16_mo	Mgk	HSPC	NK_CD16	NK_CD16_KLRC2	NK_cycling	NK_XCL1	B_transitional	B_naive	B_ABC	B_ISGhi	B_memory	PCs	CD4_Naive	CD4_Naive_SOX4	CD4_ISGhi	naive_Tregs	mem_Tregs	Tmem_CM	Tmem_CM_SOX4	Tmem_CM_TOX	Tmem_GzK_TH1_like	Tmem_HLA_DR	Tmem_ISGhi	Tmem_TEMRA	Tmem_TH17	Tmem_TH2	CD8_Naive_SOX4	CD8_Naive	CD8_cycling	CD8_GD	CD8_GZMK	CD8_MAIT	CD8_TEMRA	GD_T_SOX4
HI1	0	0.00157041	0.00017449	0	0.00279183	0.0172745	0.00104694	0.0171	0	0	0.0172745	0.00139592	0.000523469	0.0157041	0.0287908	0.016751	0.0033153	0.00645612	0.0153551	0.00610714	0.406735	0.0820101	0.0535683	0.0136102	0.00314081	0.0244285	0.00191939	0.00191939	0.00558367	0.00104694	0.0017449	0.0017449	0.00157041	0.000697958	0.0118653	0.1026	0.00418775	0.00540918	0.0432734	0.00191939	0.0745071	0.00488571
HI10	0.000119318	0.000715905	0.000238635	0	0.000835223	0.0241021	0	0.00835223	0	0.000238635	0.0365112	0.000596588	0.0020284	0.00381816	0.0337669	0.0310226	0.00095454	0.00178976	0.0131249	0.000238635	0.432526	0.201647	0.00799427	0.00692042	0.00107386	0.0139601	0.000715905	0.00047727	0.00143181	0.000715905	0.000119318	0.000357953	0.00107386	0.000238635	0.0409259	0.0950961	0.00190908	0.00763632	0.00596588	0.00692042	0.0121704	0.00167045
HI11	0	0.00175531	0.000877655	0	0.00333509	0.014218	0.000175531	0.00473934	0.000175531	0	0.045287	0.000526593	0.00122872	0.00912761	0.0307179	0.0326488	0.00245743	0.000702124	0.0129893	0.00333509	0.443742	0.154116	0.00877655	0.00719677	0.00298403	0.0186063	0.000351062	0.00122872	0.00140425	0.00175531	0	0.000702124	0.00157978	0.000351062	0.0333509	0.129893	0.00526593	0.00403721	0.0119361	0.000702124	0.00526593	0.00245743
HI12	9.32400932400932e-05	0.00205128	0.000652681	9.32400932400932e-05	0.00242424	0.042704	0.00587413	0.0171562	0	0.00037296	0.0305828	0.00652681	0.00149184	0.0179953	0.0576224	0.0420513	0.002331	0.00596737	0.0102564	0.00102564	0.35711	0.139301	0.0290909	0.00979021	0.00410256	0.0178089	0.00438228	0.00149184	0.00167832	0.00195804	0.000652681	0.00037296	0.000745921	0.000745921	0.0314219	0.0810256	0.00438228	0.00205128	0.0147319	0.000745921	0.0453147	0.00382284
HI13	0.000260394	0.00347192	0.000781182	8.67980210051211e-05	0.0044267	0.0540752	0.000347192	0.0175332	0.000347192	0.000954778	0.0624078	0.000520788	0.00199635	0.0142349	0.0480861	0.0223071	0.000781182	0.000954778	0.0209183	0.00216995	0.383734	0.212308	0.019356	0.00946098	0.00399271	0.0214391	0.00355872	0.000954778	0.00112837	0.00199635	0.000173596	0.000260394	0.00156236	0.000347192	0.0212655	0.0342852	0.00390591	0.0045135	0.00720424	0.00121517	0.00216995	0.00850621
HI14	0	0.0010087	0.000252175	0.00050435	0.00151305	0.0102131	0.000252175	0.00617829	0	0.000378263	0.0400958	0	0.000882613	0.0113479	0.0733829	0.0888917	0.00466524	0.00239566	0.0268566	0.00226958	0.361619	0.139957	0.00945656	0.00643046	0.00390871	0.0167696	0.00113479	0.00239566	0.000630438	0.000378263	0	0.000756525	0.00340436	0.00214349	0.0312697	0.111966	0.00340436	0.00466524	0.0192914	0.00277393	0.00239566	0.00416089
HI15	0.000293966	0.00242522	0.000808407	7.3491585213493e-05	0.00301315	0.052032	0.000220475	0.0052179	7.3491585213493e-05	0.000734916	0.0286617	7.3491585213493e-05	0.000881899	0.00845153	0.0532079	0.0777541	0.00227824	0.00117587	0.0229294	0.00227824	0.372529	0.107886	0.00683472	0.00852502	0.00301315	0.017491	0.000881899	0.00117587	0.00198427	0.00139634	0	0.000734916	0.00293966	0.00102888	0.0425516	0.130742	0.00213126	0.00301315	0.021974	0.00316014	0.00235173	0.00507092
HI16	8.79430129276229e-05	0.00158297	0.000439715	0.000351772	0.00325389	0.0316595	0.00386949	0.00809076	8.79430129276229e-05	8.79430129276229e-05	0.0298127	8.79430129276229e-05	8.79430129276229e-05	0.00334183	0.0614722	0.0700026	0.00386949	0.00773899	0.0507431	0.00272623	0.38519	0.174215	0.0315715	0.00712338	0.00202269	0.0120482	0.00114326	0.00087943	0.000527658	0.00175886	0.000175886	8.79430129276229e-05	0.00087943	0.000703544	0.0263829	0.0567232	0.00193475	0.0018468	0.00949785	0.000527658	0.000967373	0.00439715
HI17	0	0.00105219	0.000420875	0.000210438	0.00252525	0.015362	0.000210438	0.00820707	0	0	0.0446128	0	0.000420875	0.0115741	0.0625	0.025463	0.00126263	0.0016835	0.0212542	0.000210438	0.306397	0.231692	0.0151515	0.0147306	0.00757576	0.0227273	0.00757576	0.00126263	0.000841751	0.00147306	0	0	0.000841751	0.000210438	0.0528199	0.112795	0.00126263	0.00105219	0.00904882	0.000841751	0.00420875	0.0105219
HI18	0.000138773	0.000277546	0.000138773	0	0.00124896	0.0423258	0.00402442	0.0265057	0	0.000971413	0.0917291	0.000693866	0.00666112	0.0169303	0.0567583	0.035526	0.00124896	0.00457952	0.0187344	0.00152651	0.308354	0.110186	0.0219262	0.0149875	0.00957535	0.0288648	0.00291424	0.000832639	0.00346933	0.00555093	0.00152651	0.00249792	0.00582848	0.000832639	0.0209548	0.0956148	0.00874271	0.00791007	0.0154038	0.00555093	0.0126284	0.00582848
HI19	0.00068646	0.00137292	0.000514845	0	0.00360391	0.0295178	0.00188776	0.00720783	0	0.000171615	0.0336365	0.00703621	0.000858074	0.0144157	0.067273	0.071735	0.00274584	0.00566329	0.0279732	0.00068646	0.383731	0.0760254	0.0175047	0.0128711	0.00394714	0.0360391	0.00274584	0.0046336	0.00205938	0.00223099	0.000171615	0.000858074	0.0012013	0.000858074	0.0145873	0.099365	0.0068646	0.00411876	0.0259138	0.0046336	0.0193925	0.00326068
HI2	0.000994233	0.00576655	0.00178962	0.00059654	0.0029827	0.0759594	0.00357924	0.00994233	0	0.000198847	0.0509048	0	0.00159077	0.0105389	0.0421555	0.0262478	0.00139193	0.000994233	0.0178962	0.0121296	0.374826	0.149334	0.0165043	0.0111354	0.00497117	0.0252535	0.000994233	0.00119308	0.00159077	0.00218731	0.000198847	0.000198847	0.00278385	0.00059654	0.0306224	0.0916683	0.00457347	0.00377809	0.00497117	0.00178962	0.00238616	0.00278385
HI20	0.0004584	0.0012606	0.0002292	0	0.0016044	0.0146688	0.0003438	0.0116892	0.0001146	0.0002292	0.0260142	0.000573	0.0004584	0.0052716	0.0184506	0.0173046	0.0006876	0.0004584	0.0135228	0.0013752	0.496218	0.130186	0.0112308	0.0106578	0.0046986	0.0210864	0.0044694	0.002292	0.0016044	0.0025212	0	0.0013752	0.0009168	0.0004584	0.0347238	0.115173	0.0050424	0.0025212	0.0161586	0.0026358	0.018336	0.0029796
HI21	0	0.000253036	0.000253036	0.000253036	0.00253036	0.0341599	0	0.0101215	0	0.000253036	0.0379555	0.000253036	0	0.00683198	0.027581	0.0194838	0	0.000759109	0.0199899	0	0.361589	0.217864	0.013664	0.00986842	0.00404858	0.0111336	0.000759109	0.00126518	0.00202429	0.00126518	0.000253036	0	0.000253036	0.000759109	0.0490891	0.13917	0.00126518	0.00151822	0.00986842	0.000506073	0.00202429	0.0111336
HI22	0.000373413	0.00186706	0.000373413	0	0.00261389	0.0347274	0.000373413	0.0220314	0	0	0.0690814	0.00112024	0.00448096	0.0141897	0.0227782	0.00821509	0	0.000746826	0.00784167	0.000746826	0.3764	0.184093	0.0153099	0.0168036	0.00448096	0.0317401	0.00746826	0.00186706	0.00149365	0.00186706	0	0.000373413	0.00149365	0.000373413	0.0242718	0.0765497	0.00410754	0.0119492	0.0112024	0.0156833	0.0175504	0.00336072
HI23	0	0.000602773	0	0	0.00482218	0.0153707	0.000301386	0.00602773	0	0.000602773	0.0566606	0.000301386	0.000301386	0.0129596	0.031947	0.0241109	0.000602773	0.00150693	0.0144665	0.00150693	0.455395	0.119048	0.0204943	0.0144665	0.00301386	0.0213984	0.00150693	0.00180832	0.00120555	0.00391802	0.000301386	0.00120555	0.0021097	0.00120555	0.0262206	0.115732	0.0021097	0.00331525	0.0141652	0.00180832	0.0126582	0.00482218
HI24	0.000185185	0.00259259	0.00037037	0.000185185	0.00425926	0.0477778	0.00648148	0.022037	0	0.000555556	0.0431481	0.00111111	0.00351852	0.0161111	0.087963	0.0698148	0.00388889	0.0388889	0.025	0.00259259	0.227963	0.0861111	0.0740741	0.0153704	0.00351852	0.015	0.00351852	0.000925926	0.000185185	0.00166667	0.00111111	0.000555556	0.0012963	0.000925926	0.0340741	0.121667	0.00203704	0.0037037	0.0124074	0.00203704	0.0103704	0.005
HI25	0	0.00172414	0.000574713	0.000574713	0.00488506	0.0123563	0.000287356	0.012931	0.000862069	0.000574713	0.041092	0.00114943	0	0.0123563	0.0485632	0.012931	0.00114943	0.00114943	0.0140805	0.000862069	0.453448	0.158046	0.0218391	0.0221264	0.00287356	0.0474138	0.0112069	0.00114943	0.00258621	0	0	0	0.00201149	0	0.0189655	0.062069	0.00316092	0.00114943	0.0112069	0.00114943	0.00775862	0.00373563
HI26	0.000254907	0.00280398	0.00101963	0	0.00458833	0.0785113	0.00662758	0.049197	0.000764721	0.00229416	0.0512363	0.00178435	0.00280398	0.00790212	0.0479225	0.0180984	0.00127453	0.00535305	0.0209024	0.00229416	0.344124	0.118277	0.0377262	0.00866684	0.00254907	0.0285496	0.00535305	0.00203926	0.000254907	0.00152944	0.000764721	0.000254907	0.00101963	0.000509814	0.0229416	0.073923	0.00331379	0.00713739	0.0152944	0.00254907	0.0112159	0.00637267
HI27	0	0.000904977	0.000904977	0.000226244	0.000904977	0.0167421	0.000678733	0.00588235	0.000226244	0	0.0255656	0	0.00158371	0.0196833	0.0769231	0.0323529	0.00226244	0.0201357	0.0294118	0.00180995	0.341176	0.119231	0.108145	0.0108597	0.00113122	0.0208145	0.00316742	0.00113122	0.000678733	0.00113122	0.00158371	0.000226244	0.000452489	0.000452489	0.028733	0.0830317	0.00588235	0.00633484	0.0131222	0.00294118	0.0108597	0.00271493
HI3	0	0.000539374	0.000539374	0	0.00107875	0.0267889	0.000898957	0.00647249	0	0	0.0985257	0.00161812	0.000898957	0.00827041	0.0296656	0.0409924	0.00359583	0.00161812	0.0267889	0.00809061	0.417296	0.123337	0.0152823	0.0084502	0.00449479	0.0275081	0.000539374	0.00305645	0.00269687	0.00431499	0.000359583	0.00287666	0.00305645	0.000898957	0.0169004	0.0882776	0.00323625	0.00557353	0.00791082	0.00179791	0.00503416	0.000719166
HI4	0.000170242	0.00119169	0.000170242	0.000170242	0.00136193	0.0119169	0	0.0093633	0	0	0.0566905	0.00102145	0.00102145	0.0160027	0.0400068	0.0326864	0.00136193	0.000851209	0.0192373	0.000340483	0.336568	0.259789	0.0137896	0.0141301	0.00476677	0.0217909	0.00306435	0.000680967	0.00119169	0.00272387	0.000170242	0.000510725	0.00170242	0.000510725	0.04222	0.0720123	0.00170242	0.00357508	0.0139598	0.0081716	0.00119169	0.00221314
HI5	0.000183857	0.00239015	0.000735429	0	0.00294172	0.0169149	0.000183857	0.00661886	0.000183857	0	0.0248207	0.000367715	0.000735429	0.00937672	0.0338297	0.0415518	0.00220629	0.002574	0.0145247	0.00349329	0.403751	0.149844	0.0165472	0.0108476	0.00422872	0.0365876	0.00533186	0.002574	0.003861	0.00147086	0.000367715	0.00110314	0.00275786	0.000551572	0.0365876	0.133113	0.00367715	0.000919287	0.0158117	0.00183857	0.00220629	0.00239015
HI6	0.000326584	0.0019595	0.00081646	0	0.00342913	0.0395167	0.00228609	0.0189419	0	0	0.0831156	0.00261267	0.00261267	0.0254735	0.0207381	0.0246571	0.00146963	0.0021228	0.0158393	0.00359242	0.35565	0.124592	0.021228	0.00244938	0.00326584	0.0171457	0.00081646	0.000979752	0.00228609	0.00555193	0.000489876	0.00081646	0.00114304	0.00228609	0.0439255	0.137982	0.00293926	0.00391901	0.00898106	0.0019595	0.00832789	0.00375572
HI7	0.000396144	0.00396144	0.00132048	0.000132048	0.00303711	0.024693	0.00118843	0.00620626	0	0.000132048	0.0332761	0.000396144	0.000792288	0.00528192	0.0378978	0.0431797	0.00132048	0.00264096	0.0158458	0.0033012	0.364321	0.206655	0.0242968	0.0068665	0.00488578	0.016506	0.00184867	0.000792288	0.000924336	0.00184867	0.000264096	0.000264096	0.000528192	0.000792288	0.0418592	0.113825	0.0066024	0.00316915	0.00554602	0.00105638	0.00977156	0.00237687
HI8	9.54198473282443e-05	0.00124046	0.000763359	0	0.00152672	0.00706107	0	0.00372137	0	0	0.0618321	0.00114504	0.000954198	0.00734733	0.0249046	0.0273855	0.00124046	0.000477099	0.0131679	0.00562977	0.415363	0.154008	0.00601145	0.00753817	0.00276718	0.023855	0.0028626	0.00171756	0.00209924	0.00267176	0	0.000858779	0.0019084	0.00019084	0.0530534	0.133683	0.00305344	0.00248092	0.00763359	0.00124046	0.0137405	0.00477099
HI9	0	0.00110777	0	0	0.00174078	0.0506409	0.000474759	0.015667	0.000158253	0	0.0333914	0.000316506	0.00126602	0.00822915	0.0311758	0.0311758	0.000791264	0.00284855	0.0204146	0.000949517	0.300047	0.205729	0.0139263	0.00886216	0.00348156	0.0286438	0.00458933	0.00221554	0.00522235	0.00348156	0.00110777	0.00174078	0.0026903	0.00348156	0.0462098	0.111094	0.00490584	0.00949517	0.0243709	0.00917867	0.00680487	0.00237379
HC10	0.000293902	0.00631888	0.00161646	0.000440852	0.00543718	0.0552535	0.000440852	0.0141073	0.000881705	0.00191036	0.157825	0.00176341	0.00235121	0.0158707	0.0408523	0.0315944	0.00117561	0.00132256	0.0251286	0.00455547	0.181484	0.0543718	0.00573108	0.00367377	0.00484938	0.0465834	0.00279206	0.00352682	0.00573108	0.008964	0.000440852	0.00352682	0.00720059	0.00293902	0.0227774	0.119912	0.00499633	0.0151359	0.0464364	0.0126378	0.071565	0.00558413
HC11	0.00102669	0.00645351	0.00161338	0.000440012	0.00264007	0.128043	0.00322675	0.0164271	0	0.00102669	0.0904957	0.00308008	0.000880023	0.013347	0.0513347	0.039161	0.00513347	0.00146671	0.0225873	0.00264007	0.170431	0.0573482	0.0114403	0.00909358	0.00674685	0.0344676	0.00264007	0.00630683	0.00909358	0.0123203	0.000440012	0.00792021	0.0151071	0.00630683	0.0198005	0.102669	0.00293341	0.0224406	0.0453212	0.0513347	0.00616016	0.00865356
HC12	0.000326158	0.00163079	0.000978474	0	0.00293542	0.0453359	0.000652316	0.00326158	0	0.000326158	0.0880626	0.00228311	0.000326158	0.0280496	0.0120678	0.00978474	0.00163079	0.000326158	0.0365297	0.00163079	0.26908	0.053816	0.00293542	0.00782779	0.00521853	0.0463144	0.00228311	0.00587084	0.0153294	0.0110894	0	0.00554468	0.0215264	0.00913242	0.0169602	0.115134	0.00260926	0.0375082	0.0515329	0.068167	0.0104371	0.00554468
HC13	0.000328084	0.00459318	0.00344488	0.000164042	0.00360892	0.128281	0.00164042	0.0164042	0	0.00082021	0.0731627	0.000164042	0.00114829	0.0164042	0.0216535	0.0595472	0.00180446	0.00164042	0.0246063	0.00328084	0.283301	0.0424869	0.0062336	0.00738189	0.00492126	0.0355971	0.00213255	0.00295276	0.00951444	0.00721785	0.000328084	0.00262467	0.0182087	0.0031168	0.0164042	0.122047	0.0019685	0.0132874	0.0293635	0.0103346	0.0162402	0.00164042
HC15	0.000254582	0.00763747	0.00407332	0	0.00330957	0.193228	0.00254582	0.00840122	0	0.000509165	0.0392057	0.075611	0.000254582	0.0106925	0.0208758	0.0226578	0.00101833	0.000254582	0.0310591	0.00229124	0.166497	0.0771385	0.00280041	0.0043279	0.00509165	0.0229124	0.00127291	0.00407332	0.00967413	0.00738289	0.000254582	0.00407332	0.00483707	0.0150204	0.0221487	0.0931772	0.00127291	0.010947	0.0404786	0.0106925	0.0654277	0.00661914
HC16	0.00038117	0.00667048	0.0013341	0	0.00266819	0.105012	0.000952925	0.0230608	0	0.00038117	0.0543168	0	0	0.012388	0.112826	0.0907185	0.000571755	0.00114351	0.0388794	0.00228702	0.198209	0.0472651	0.00247761	0.0125786	0.00781399	0.0701353	0.00362112	0.00476463	0.0148656	0.0135315	0.00038117	0.00533638	0.0160091	0.00571755	0.0121974	0.0756623	0.00247761	0.000952925	0.0282066	0.00857633	0.0116257	0.00400229
HC17	0	0.00698519	0.000558815	0.000558815	0.00558815	0.0751607	0.00223526	0.022632	0	0	0.0357642	0.000279408	0.00139704	0.0128528	0.0396759	0.0466611	0.000279408	0.000558815	0.0237497	0.000558815	0.200335	0.0477787	0.00419111	0.00838223	0.00586756	0.0732048	0.00307348	0.00530875	0.0240291	0.0391171	0.000838223	0.00530875	0.0474993	0.00530875	0.0148086	0.129366	0.0036323	0.0167645	0.03772	0.0335289	0.0106175	0.00782341
HC18	0.000543183	0.0032591	0.000905305	0.000181061	0.00199167	0.161506	0.00488865	0.0182872	0.000362122	0.000181061	0.129459	0.000181061	0.000724244	0.0132175	0.0333152	0.0374796	0.0188303	0.00253485	0.0823828	0.00398334	0.137063	0.0248054	0.00579395	0.00271592	0.0041644	0.0449031	0.00289698	0.00706138	0.0161144	0.00597501	0.000543183	0.00796668	0.0162955	0.00235379	0.00869093	0.074054	0.00525077	0.0101394	0.0454463	0.0387471	0.0222705	0.00253485
HC19	0.000266702	0.00613415	0.00320043	0.000266702	0.00986798	0.115882	0.000800107	0.0162688	0.000266702	0.000133351	0.0578744	0.000133351	0.00146686	0.0144019	0.0386718	0.0713428	0.00173356	0.00226697	0.0298706	0.00293372	0.224697	0.0701427	0.00946793	0.00386718	0.00333378	0.0268036	0.000533404	0.00213362	0.00720096	0.0065342	0.000133351	0.00400053	0.00733431	0.00213362	0.0286705	0.132951	0.00466729	0.0332044	0.0352047	0.0112015	0.00840112	0.00360048
HC2	0.000324097	0.00802139	0.00283585	0.000162048	0.0046994	0.143818	0.00194458	0.0147464	0.000648193	0.000162048	0.0802139	0.00429428	0.00113434	0.0124777	0.0425377	0.0546103	0.0026738	0.00259277	0.0285205	0.00275482	0.15589	0.036866	0.00413223	0.00542862	0.00243072	0.0205801	0.00153946	0.00137741	0.00826446	0.00534759	0.000162048	0.00372711	0.00631988	0.00299789	0.0141792	0.0900178	0.0020256	0.00850754	0.053557	0.0212283	0.141144	0.00510452
HC20	0	0.00313873	0	0.000313873	0.00376648	0.0398619	0.000627746	0.0122411	0	0.000627746	0.0408035	0	0.00094162	0.0138104	0.0238544	0.0502197	0.00094162	0.00188324	0.0213434	0.00282486	0.310107	0.113308	0.0116133	0.00659134	0.00408035	0.024796	0.000313873	0.00251099	0.00564972	0.00753296	0.000313873	0.00219711	0.00627746	0.00219711	0.024796	0.139046	0.00659134	0.022285	0.0335844	0.0119272	0.0461394	0.00094162
HC21	0.000505306	0.00320027	0.00168435	0.000168435	0.00252653	0.096345	0.00033687	0.0101061	0.00033687	0.00033687	0.0789961	0.00151592	0.00033687	0.0109483	0.0520465	0.0554152	0.0028634	0.00185279	0.0284656	0.00303183	0.265791	0.0869126	0.00387401	0.0057268	0.00235809	0.020886	0.00101061	0.00218966	0.00488462	0.00471619	0.000505306	0.00218966	0.00471619	0.00168435	0.0296446	0.129864	0.00185279	0.0165067	0.0274549	0.00976924	0.0114536	0.0149907
HC22	0.00148522	0.00846577	0.00326749	0.000594089	0.00594089	0.168721	0.00252488	0.0363879	0.000891133	0	0.0452993	0.000297044	0.000594089	0.0123273	0.0353483	0.0595574	0.00311897	0.0013367	0.0277737	0.0013367	0.217437	0.0595574	0.00653498	0.0080202	0.00698054	0.0277737	0.000445567	0.00356453	0.00727759	0.00653498	0.000148522	0.00356453	0.00846577	0.0026734	0.0196049	0.0821328	0.00638645	0.027031	0.0325264	0.0163374	0.0372791	0.00445567
HC23	0.00032305	0.00533032	0.0012922	0.000484574	0.00145372	0.0642869	0.00113067	0.0135681	0	0.00032305	0.100145	0.00646099	0.000484574	0.00952996	0.00775319	0.0300436	0.000969149	0.000484574	0.022775	0.000969149	0.178	0.048942	0.00403812	0.00242287	0.00274592	0.0281053	0.0012922	0.00113067	0.00872234	0.00839929	0.000484574	0.00484574	0.00646099	0.0038766	0.0432886	0.23938	0.00242287	0.00726862	0.016314	0.0253594	0.094492	0.00419964
HC24	0.000330688	0.00297619	0	0	0.000992063	0.0353836	0	0.0188492	0	0.000330688	0.115079	0.000992063	0.00132275	0.014881	0.0363757	0.0634921	0.000330688	0.00132275	0.00992063	0.00231481	0.215939	0.109458	0.00628307	0.0082672	0.00727513	0.0396825	0.000992063	0.00198413	0.0162037	0.010582	0.000661376	0.00562169	0.0115741	0.00165344	0.041336	0.128968	0.00297619	0.0132275	0.030754	0.0122354	0.0241402	0.00529101
HC25	0.000793336	0.00515668	0.00119	0.000198334	0.00297501	0.0856803	0.0680286	0.0140817	0	0.000396668	0.0751686	0.00357001	0.00158667	0.013685	0.0140817	0.0343118	0.00238001	0.00317334	0.0241967	0.00277668	0.128719	0.0368901	0.0226101	0.00773503	0.00733836	0.0495835	0.00138834	0.00257834	0.0166601	0.0150734	0.00218167	0.0087267	0.0184451	0.00674336	0.013685	0.0892503	0.00277668	0.0138834	0.0654502	0.0349068	0.0946053	0.00733836
HC26	0.000424508	0.00551861	0.00183954	0.000141503	0.00311306	0.134286	0.0868827	0.0138673	0	0.000283006	0.07627	0.00594312	0.00254705	0.0145748	0.0234895	0.0464129	0.00382057	0.00382057	0.0352342	0.0052356	0.100891	0.024197	0.0176878	0.00466959	0.0052356	0.0420263	0.000990519	0.00452809	0.0157068	0.0123107	0.00155653	0.00877317	0.0128768	0.00693364	0.0110372	0.0619782	0.00410358	0.0169803	0.0652328	0.0335362	0.078251	0.00679213
HC4	0.000629168	0.00755002	0.00327167	0	0.00327167	0.047691	0.00578835	0.0148484	0.000125834	0.000755002	0.0179942	0.00906002	0.0011325	0.00553668	0.046936	0.0503335	0.00226501	0.00453001	0.0276834	0.00465584	0.288788	0.0653077	0.0164842	0.0145967	0.00276834	0.0249151	0.000880836	0.00264251	0.00528501	0.00352334	0.000377501	0.00201334	0.00478168	0.0018875	0.0198817	0.15767	0.00213917	0.0134642	0.0329684	0.0101925	0.0654335	0.00994086
HC5	0	0.0052858	0.00258144	0.000245851	0.0052858	0.0971112	0.000983405	0.00565458	0.000368777	0.000245851	0.136447	0.000737554	0.00110633	0.0138906	0.0287646	0.031346	0.00135218	0.000860479	0.0192993	0.000614628	0.257406	0.057898	0.00749846	0.00737554	0.0052858	0.02815	0.00368777	0.00270436	0.0106945	0.00872772	0.000245851	0.00331899	0.0109404	0.00331899	0.0188076	0.109404	0.00172096	0.0161033	0.0382299	0.042901	0.00786724	0.00553165
HC6	0.000549451	0.00494505	0.00128205	0.00018315	0.00164835	0.108791	0.00238095	0.0227106	0	0.0003663	0.108791	0.000915751	0.00164835	0.0175824	0.0192308	0.0225275	0.0018315	0.000732601	0.0307692	0.0010989	0.235348	0.0538462	0.0113553	0.00457875	0.00787546	0.0461538	0.00238095	0.00238095	0.017033	0.0137363	0.00128205	0.0100733	0.0249084	0.0014652	0.014652	0.106593	0.0040293	0.0324176	0.0249084	0.0258242	0.00952381	0.00164835
HC7	0.000398486	0.00597729	0.00259016	0.000199243	0.00398486	0.1315	0.00338713	0.0308826	0.000597729	0	0.106396	0.0175334	0.000996214	0.0125523	0.0199243	0.0362622	0.00179319	0.00159394	0.0276948	0.00219167	0.105997	0.0394501	0.0083682	0.00657501	0.00378561	0.034469	0.000597729	0.00378561	0.00677426	0.0109584	0.000398486	0.00438334	0.0165372	0.00378561	0.0272963	0.0882646	0.00219167	0.0135485	0.0894601	0.0217175	0.101813	0.00338713
HC8	0.000277816	0.00319489	0.00111127	0.000277816	0.00194471	0.042367	0.000555633	0.00805667	0.000277816	0.000277816	0.0265315	0.000833449	0.000277816	0.0051396	0.0432004	0.0443117	0.00138908	0.000833449	0.0295874	0.0034727	0.295597	0.075705	0.00736213	0.0115294	0.00791777	0.0412557	0.00236144	0.00444506	0.0129185	0.00930685	0.000138908	0.00500069	0.0102792	0.00402834	0.0320878	0.148632	0.00305598	0.0252813	0.0329212	0.0258369	0.0280595	0.00236144
HC9	0.00045283	0.00603774	0.00226415	0.000150943	0.00498113	0.0496604	0.00241509	0.0274717	0.00045283	0.000301887	0.0478491	0.000603774	0.0010566	0.0158491	0.0218868	0.0440755	0.00362264	0.00407547	0.0378868	0.00226415	0.241811	0.069434	0.0166038	0.00392453	0.00483019	0.0309434	0.00150943	0.00271698	0.0045283	0.00950943	0.000754717	0.00301887	0.0110189	0.00211321	0.0449811	0.175849	0.0034717	0.018566	0.0463396	0.0147925	0.0137358	0.00618868
HY1	0.00075662	0.00718789	0.00239596	0	0.00403531	0.13657	0.00138714	0.0282472	0.00037831	0.00113493	0.0350567	0.00327869	0.00100883	0.00542245	0.0145019	0.0225725	0.00214376	0.00100883	0.0208071	0.00176545	0.2657	0.0540984	0.00819672	0.00504414	0.0116015	0.0576293	0.00315259	0.00504414	0.0233291	0.0147541	0.00075662	0.00882724	0.0245902	0.00517024	0.012232	0.0688525	0.00277427	0.00529634	0.0711223	0.0184111	0.0422446	0.00151324
HY11	0.00191538	0.00713913	0.00261188	0.000522375	0.00940275	0.239944	0.00296013	0.020895	0.0006965	0.0006965	0.0524116	0.000174125	0.000522375	0.0158454	0.012537	0.0226363	0	0.000870625	0.00888038	0.000870625	0.206164	0.0703465	0.0062685	0.00574613	0.00470138	0.0207209	0.00121888	0.00452725	0.0158454	0.0128853	0.000174125	0.00522375	0.0128853	0.0020895	0.0224621	0.102734	0.002786	0.011144	0.0421383	0.0188055	0.0283824	0.00121888
HY12	0.0010674	0.00396462	0.000609942	0.000152486	0.00365965	0.0792925	0.00442208	0.0323269	0.000304971	0.00137237	0.0369015	0	0.00121988	0.0167734	0.0189082	0.0121988	0.000762428	0.00152486	0.0140287	0.00289722	0.255261	0.0500152	0.0184507	0.00914913	0.010064	0.0675511	0.00487954	0.00914913	0.010979	0.0141812	0.00182983	0.00396462	0.0137237	0.00335468	0.00747179	0.0362916	0.00426959	0.114517	0.0516926	0.0404087	0.0375114	0.00289722
HY13	0.00104457	0.0097493	0.00348189	0.000174095	0.00504875	0.160864	0.00191504	0.0527507	0.000522284	0.00295961	0.168698	0.00400418	0.00174095	0.0264624	0.0135794	0.0161908	0.00470056	0.000174095	0.031163	0.000696379	0.169742	0.018454	0.00208914	0.00278552	0.00609331	0.0322075	0.00226323	0.00121866	0.0252437	0.0198468	0	0.00835655	0.0224582	0.00626741	0.0064415	0.0583217	0.00174095	0.00487465	0.0675487	0.0137535	0.023851	0.000522284
HY14	0.00089299	0.00699509	0.00357196	0.000446495	0.00491145	0.319393	0.00357196	0.0275339	0	0.00163715	0.058342	0.030064	0.00104182	0.0102694	0.00744158	0.0227712	0.00267897	0.000297663	0.0230689	0.000148832	0.0980801	0.0117577	0.00238131	0.00550677	0.00416729	0.04331	0.00119065	0.00133949	0.0278315	0.0110135	0.000297663	0.0116089	0.028278	0.00312547	0.00878107	0.0436077	0.00208364	0.00357196	0.0501563	0.0427147	0.0738205	0.000297663
HY15	0.000504626	0.00504626	0.00134567	0	0.00302775	0.0893188	0.00100925	0.0144659	0	0.000504626	0.0440706	0.0656013	0.000168209	0.0117746	0.0210261	0.0343146	0.00252313	0.000841043	0.0338099	0.00269134	0.164676	0.0227082	0.00437342	0.00891505	0.0159798	0.0861228	0.00252313	0.00841043	0.0351556	0.0206897	0.000504626	0.0168209	0.0398654	0.00538267	0.00841043	0.0533221	0.00538267	0.0137931	0.094365	0.00992431	0.0494533	0.00117746
HY16	0.00079766	0.00438713	0.00252592	0	0.0143579	0.247939	0.00465302	0.0271204	0.000664717	0.00159532	0.10569	0.000132943	0.00106355	0.0123637	0.0174156	0.0142249	0.00159532	0.000531773	0.0271204	0.00146238	0.137065	0.0319064	0.00505185	0.00717894	0.0105025	0.053975	0.00239298	0.00345653	0.0227333	0.0192768	0.000132943	0.00611539	0.0223345	0.00465302	0.0128955	0.089205	0.00279181	0.00279181	0.0428078	0.0182132	0.0171497	0.00172826
HY17	0.00151394	0.0043637	0.00133583	0.000445276	0.00302787	0.0343753	0.00169205	0.00543236	0	0.00115772	0.0463977	0.000534331	0.000801496	0.0111319	0.00676819	0.0137145	0.000712441	0.000267165	0.0115772	0.00267165	0.432006	0.0832665	0.0164752	0.0108647	0.00801496	0.0463087	0.00338409	0.00329504	0.0121115	0.0105976	0.000623386	0.00445276	0.0113991	0.00418559	0.0159409	0.0751625	0.0025826	0.00801496	0.0283195	0.021017	0.0524535	0.00160299
HY18	0.000746157	0.00910312	0.00328309	0	0.00253693	0.159827	0.00582003	0.0568572	0	0.000149231	0.0905835	0.000746157	0.00119385	0.0104462	0.00596926	0.0120877	0.000596926	0.000149231	0.0173108	0.00119385	0.143113	0.0243247	0.00417848	0.00820773	0.00507387	0.0262647	0.000895389	0.00194001	0.0120877	0.00999851	0.000298463	0.00492464	0.00671542	0.0023877	0.0164155	0.135204	0.00492464	0.066408	0.0365617	0.0523802	0.058051	0.00104462
HY19	0	0.000885583	0.0010627	0	0.0010627	0.0508324	0.0010627	0.0148778	0	0.000354233	0.030464	0.000354233	0.0010627	0.0161176	0.0534892	0.0736805	0.00123982	0.00159405	0.0352462	0.00336521	0.260184	0.0483528	0.00761601	0.00850159	0.00743889	0.062345	0.00230252	0.00336521	0.0180659	0.0155863	0.0010627	0.0031881	0.0159405	0.00194828	0.0260361	0.154977	0.00336521	0.00690755	0.0336521	0.0217853	0.00903294	0.00159405
HY2	0.000130174	0.0050768	0.00286384	0.000130174	0.0010414	0.192137	0.00338454	0.0135381	0	0.000650872	0.0713356	0.00117157	0.00117157	0.00598802	0.0248633	0.043999	0.00169227	0.00117157	0.0374902	0.000781047	0.172351	0.0450404	0.0066389	0.00924238	0.00768029	0.050768	0.00273366	0.00260349	0.0272065	0.0190055	0.000911221	0.00976308	0.0230409	0.00585785	0.0109347	0.0441291	0.00286384	0.0381411	0.047774	0.0184848	0.043999	0.00221297
HY20	0.000847099	0.00465904	0.00211775	0.000211775	0.00275307	0.130877	0.00423549	0.0201186	0.000423549	0.000423549	0.0717916	0.0548496	0.000847099	0.00487082	0.0016942	0.000423549	0.000211775	0.000211775	0.0144007	0.00105887	0.228081	0.0866158	0.00402372	0.00571792	0.00741211	0.0398136	0.00190597	0.00762389	0.0105887	0.0112241	0.000423549	0.00402372	0.0129183	0.00338839	0.0374841	0.136806	0.00550614	0.00974163	0.0324015	0.00677679	0.0277425	0.00275307
HY3	0.000724813	0.00531529	0.00181203	0	0.00809374	0.167915	0.0057985	0.0186035	0	0.000241604	0.0539986	0.000724813	0.000483209	0.00724813	0.010993	0.0312878	0.00181203	0.000966417	0.0252476	0.00241604	0.255617	0.0620923	0.00664412	0.00712733	0.00930176	0.0438512	0.00108722	0.00386567	0.0143755	0.0126842	0.000845615	0.0056777	0.0124426	0.00302005	0.0149795	0.0483209	0.0056777	0.0163083	0.0587098	0.0330998	0.0374487	0.00314086
HY4	0.000395049	0.00671583	0.00210693	0	0.00237029	0.167237	0.00105346	0.0351593	0.000131683	0.00302871	0.0616276	0.000395049	0.00118515	0.00776929	0.0181722	0.0179089	0.00118515	0.000658415	0.0179089	0.00276534	0.241506	0.0476692	0.00776929	0.00711088	0.00513563	0.0463524	0.00316039	0.00395049	0.0192257	0.0114564	0.000658415	0.00487227	0.0151435	0.00355544	0.0202792	0.116539	0.00184356	0.0276534	0.0231762	0.0147485	0.0283118	0.00210693
HY6	0.00035014	0.00490196	0.00245098	0.000116713	0.00665266	0.219888	0.00280112	0.0124883	0.000816993	0.00431839	0.106559	0.0238095	0.000466853	0.0106209	0.0135387	0.0487862	0.0035014	0.000233427	0.0397993	0.00688609	0.13317	0.00478525	0.00233427	0.00385154	0.0087535	0.0526377	0.000233427	0.00338469	0.0235761	0.0198413	0.00035014	0.0103875	0.0253268	0.00221755	0.00268441	0.0518207	0.00268441	0.0159897	0.0465686	0.0424837	0.0375817	0.00035014
HY7	0.00137279	0.0131178	0.00396583	0.000305064	0.00396583	0.144143	0.000915192	0.0456071	0.000152532	0.000152532	0.0411836	0.014338	0.000610128	0.00594875	0.0298963	0.0393533	0.00244051	0.000610128	0.0387431	0.000610128	0.155888	0.0359976	0.00289811	0.00594875	0.00747407	0.0369128	0.00183038	0.00350824	0.0152532	0.00991458	0.000305064	0.00655888	0.0122026	0.00350824	0.00701647	0.0526236	0.00244051	0.0126602	0.0514033	0.0407261	0.146583	0.000915192
HY8	0.00112697	0.00206612	0.000751315	0.000187829	0.00544703	0.0740045	0.0125845	0.0510894	0.000187829	0	0.0616078	0.0140872	0.00112697	0.00770098	0.0401953	0.0400075	0.0026296	0.00563486	0.0187829	0.00187829	0.191585	0.0462059	0.0195342	0.006574	0.00901578	0.0437641	0.000751315	0.00375657	0.00807663	0.0129602	0.00225394	0.00619835	0.0277986	0.00544703	0.0178437	0.0987979	0.00319309	0.00788881	0.0236664	0.00713749	0.113073	0.00338092
HY9	0.000282406	0.00381248	0.00112962	0.000423609	0.00437729	0.111409	0.00197684	0.0170856	0.000282406	0.00169444	0.0776617	0.000564812	0.000988421	0.0122847	0.0230161	0.0409489	0.000564812	0.00225925	0.010449	0.000423609	0.226207	0.0768145	0.00875459	0.0103078	0.00635414	0.0463146	0.00367128	0.00621293	0.0197684	0.00818978	0.000564812	0.00508331	0.0127083	0.00367128	0.0247105	0.152217	0.00183564	0.00861339	0.0353008	0.00875459	0.0207568	0.00155323
HO1	0.000496196	0.00876613	0.00297717	0.000496196	0.00330797	0.180946	0.00115779	0.0304333	0	0.000496196	0.0441614	0.00215018	0.00115779	0.00760834	0.00942772	0.0181938	0.00347337	0.000330797	0.0560701	0.000826993	0.108501	0.0122395	0.00231558	0.00396957	0.00893152	0.0415151	0.00115779	0.00264638	0.0206748	0.0143897	0	0.00760834	0.00926232	0.00793913	0.00115779	0.0114125	0.00463116	0.0180284	0.186735	0.0183592	0.145882	0.000165399
HO10	0.00149381	0.0110969	0.00341443	0.000426803	0.00512164	0.389671	0.00128041	0.0475886	0.000213402	0.00192061	0.120572	0.000853606	0.00170721	0.0317968	0.00704225	0.0121639	0.00256082	0.000213402	0.0170721	0.000640205	0.144046	0.0119505	0.00298762	0.00448143	0.0174989	0.0646607	0.00149381	0.00192061	0.0106701	0.0130175	0.000213402	0.00213402	0.028169	0.00576184	0.000213402	0.00320102	0.00341443	0.00128041	0.0194195	0.00106701	0.00533504	0.000213402
HO11	0.0011107	0.00758978	0.00370233	0.00129582	0.00758978	0.157719	0.00185117	0.0497964	0	0.000370233	0.145502	0	0.00148093	0.0177712	0.0540541	0.0758978	0.00148093	0.0044428	0.0351722	0.0011107	0.122917	0.0177712	0.0055535	0.00610885	0.0101814	0.0590522	0.00203628	0.0044428	0.02388	0.0264717	0.000925583	0.0101814	0.022214	0.00907071	0.00388745	0.0144391	0.0044428	0.00851536	0.0451685	0.0188819	0.0149944	0.000925583
HO12	0.00141243	0.0109463	0.00335452	0.000176554	0.00264831	0.272422	0.00582627	0.0330155	0.000176554	0.000706215	0.110876	0.00600282	0.000529661	0.0100636	0.0100636	0.0173023	0.000882768	0.00123588	0.0192444	0.00158898	0.233581	0.0372528	0.00547316	0.0132415	0.0072387	0.0485523	0.0049435	0.00353107	0.0157133	0.0178319	0.000882768	0.00564972	0.00812147	0.00547316	0.00282486	0.0144774	0.00406073	0.00123588	0.0233051	0.00582627	0.0319562	0.000353107
HO13	0.000551167	0.0102884	0.00293956	0.000367444	0.00440933	0.247474	0.0016535	0.0488701	0	0.000734889	0.124196	0.00110233	0.00110233	0.00624656	0.00881867	0.00220467	0.0123094	0.000183722	0.0185559	0.000918611	0.218813	0.0314165	0.00385817	0.0101047	0.00955356	0.0688958	0.00312328	0.00440933	0.0124931	0.0148815	0.000918611	0.00422561	0.0248025	0.00459306	0.00202094	0.0108396	0.00385817	0.00422561	0.0354584	0.00771633	0.0299467	0.000918611
HO14	0.000766871	0.00920245	0.00306748	0.000191718	0.00172546	0.17523	0.00287577	0.047546	0.000191718	0.00230061	0.127109	0.000575153	0.00134202	0.00498466	0.0111196	0.0199387	0.00306748	0.000575153	0.013612	0.00172546	0.243865	0.0120782	0.00594325	0.010161	0.0139954	0.0782209	0.00153374	0.00287577	0.014954	0.0178298	0.000958589	0.00690184	0.0182132	0.0134202	0.00172546	0.0130368	0.00517638	0.00690184	0.0590491	0.00901074	0.0368098	0.000191718
HO15	0.00099226	0.00853344	0.00297678	0.000198452	0.00694582	0.164914	0.00377059	0.0208375	0.000396904	0.00178607	0.167692	0.0095257	0.00257988	0.0130978	0.00972415	0.0174638	0.00178607	0.000793808	0.0119071	0.00119071	0.207779	0.0254019	0.00654892	0.00635047	0.00893034	0.0265926	0.00178607	0.00138916	0.0146855	0.0125025	0.000595356	0.00535821	0.00734273	0.00555666	0.00158762	0.00833499	0.00297678	0.00555666	0.0585434	0.00694582	0.138123	0
HO16	0.000292569	0.00438853	0.00263312	0.000292569	0.00731422	0.185489	0.00789936	0.0105325	0.000292569	0.000292569	0.10591	0.000877706	0.00117028	0.010825	0.00848449	0.00204798	0.00117028	0	0.0222352	0.000292569	0.351375	0.061732	0.00614394	0.0093622	0.0111176	0.0383265	0.00146284	0.00263312	0.0131656	0.00731422	0	0.00643651	0.00994734	0.00146284	0.00585138	0.057636	0.00263312	0.00175541	0.0219427	0.00994734	0.00585138	0.00146284
HO17	0	0.00494438	0.00185414	0	0.0105068	0.122991	0.00741656	0.0475896	0	0.000618047	0.0550062	0	0.00185414	0.0203956	0.0123609	0.0352287	0.00618047	0.00185414	0.026576	0	0.201483	0.0197775	0.00741656	0.0203956	0.0222497	0.065513	0.00494438	0.00494438	0.0315204	0.0228677	0.00123609	0.0105068	0.00741656	0.00123609	0.00123609	0.00988875	0.00741656	0.00247219	0.153894	0.00741656	0.0407911	0
HO18	0.000545554	0.00327332	0	0.000545554	0.00600109	0.184397	0.00163666	0.035461	0	0.000545554	0.312602	0.00327332	0.00163666	0.01473	0.0130933	0.0190944	0.000545554	0	0.00927441	0	0.154392	0.0180033	0.00163666	0.00600109	0.0109111	0.0409165	0.000545554	0.00545554	0.00763775	0.0234588	0.00109111	0.00490998	0.020731	0.00654664	0.00272777	0.0163666	0.00436443	0.00490998	0.0321877	0.0163666	0.0141844	0
HO19	0.000533618	0.00320171	0.000266809	0	0.00320171	0.0931163	0.00400213	0.0290822	0.000266809	0	0.0597652	0.0120064	0.00133404	0.0128068	0.0589648	0.088047	0.00613661	0.00160085	0.0437567	0.00400213	0.195838	0.0365528	0.00266809	0.00987193	0.00560299	0.0765742	0.00266809	0.00533618	0.0226788	0.0122732	0.000800427	0.00533618	0.022412	0.00453575	0.00213447	0.0229456	0.00560299	0.0258805	0.0538954	0.016809	0.0464248	0.00106724
HO2	0	0.0121466	0.00331272	0.000441696	0.00287102	0.1822	0.00375442	0.027606	0.000220848	0.000441696	0.128975	0.00375442	0.000883392	0.0103799	0.0395318	0.0625	0.00132509	0.00265018	0.0128092	0.000883392	0.21091	0.023189	0.00817138	0.0106007	0.00883392	0.0459364	0.00375442	0.00242933	0.0141343	0.0108216	0.000220848	0.00640459	0.0055212	0.00441696	0.00265018	0.0298145	0.00287102	0.00220848	0.0289311	0.00640459	0.0746466	0.000441696
HO20	0.00147275	0.00883652	0.00276141	0.000552283	0.00533873	0.257548	0.00497054	0.0648012	0	0.000368189	0.12187	0.000184094	0.00110457	0.0106775	0.00883652	0.00717968	0.00147275	0.000184094	0.0112297	0.000920471	0.241716	0.0228277	0.0031296	0.0031296	0.00478645	0.0511782	0.0033137	0.00460236	0.0189617	0.0121502	0	0.00441826	0.00865243	0.00699558	0.0064433	0.0425258	0.00276141	0.00681149	0.0279823	0.0143594	0.00239323	0.000552283
HO21	0.000162075	0.00291734	0.00162075	0.000162075	0.00210697	0.193517	0.0199352	0.0312804	0.000648298	0.000486224	0.0435981	0.00113452	0.00145867	0.0165316	0.00551053	0.00810373	0.00162075	0.000324149	0.0100486	0.000162075	0.176661	0.0275527	0.0139384	0.010859	0.00940032	0.0421394	0.00226904	0.00356564	0.0222042	0.0128039	0.0012966	0.00729335	0.013128	0.00470016	0.0089141	0.0570502	0.00356564	0.00664506	0.0824959	0.0254457	0.124797	0.00194489
HO22	0.000224719	0.0121348	0.00516854	0.000449438	0.0058427	0.331236	0.00292135	0.0593258	0	0.000224719	0.0564045	0.00134831	0.00269663	0.00359551	0.00404494	0.0164045	0.00179775	0	0.0101124	0.00247191	0.0521348	0.00314607	0.00179775	0.00292135	0.00786517	0.061573	0.00269663	0.00516854	0.0229213	0.0150562	0.000449438	0.00898876	0.0402247	0.00719101	0.000449438	0.00426966	0.00202247	0.0123596	0.0514607	0.0114607	0.169438	0
HO23	0.00254885	0.0141603	0.00608893	0.000991221	0.00679694	0.2226	0.00325687	0.0514019	0.000141603	0.000566412	0.120646	0.00708015	0.00169924	0.00424809	0.00538091	0.011753	0.000283206	0.000283206	0.0172756	0.00566412	0.101105	0.00665534	0.00141603	0.00368168	0.0100538	0.0519683	0.00184084	0.00580572	0.0261965	0.0127443	0	0.0111866	0.0291702	0.00623053	0.000283206	0.009629	0.00424809	0.0189748	0.0648541	0.0158595	0.134664	0.000566412
HO24	0.000159668	0.00606738	0.00303369	0.000159668	0.00191601	0.0815903	0.00814306	0.038001	0.000479004	0.000798339	0.0843046	0.00830273	0.00143701	0.0132524	0.0266645	0.0277822	0.00287402	0.000798339	0.0188408	0	0.220501	0.0319336	0.00862207	0.00958007	0.0113364	0.0332109	0.00239502	0.00431103	0.0178828	0.0158071	0.000479004	0.00479004	0.0135718	0.00351269	0.00191601	0.0177231	0.00319336	0.00862207	0.084145	0.0317739	0.149609	0.000479004
HO25	0.000535619	0.00455276	0.00160686	0.000267809	0.00428495	0.102303	0.000803428	0.0211569	0	0.000803428	0.215051	0.00803428	0.00187467	0.0318693	0.00937333	0.0133905	0.000267809	0.000267809	0.0109802	0.000803428	0.188538	0.0163364	0.00133905	0.0085699	0.0141939	0.0923942	0.00830209	0.00723085	0.0283878	0.0184788	0.000535619	0.0101768	0.0141939	0.00535619	0.00267809	0.0203535	0.00428495	0.0139261	0.0707017	0.0133905	0.0305303	0.00187467
HO26	0.000642467	0.0101189	0.00513974	0.00048185	0.0057822	0.156441	0.000963701	0.0412785	0.000803084	0.000160617	0.0991005	0.00128493	0.00128493	0.00867331	0.0136524	0.0340508	0.000642467	0	0.0133312	0.000963701	0.316415	0.0412785	0.0019274	0.0077096	0.00819146	0.0489881	0.000803084	0.00465789	0.0125281	0.0118856	0.000160617	0.00401542	0.0109219	0.00369419	0.00256987	0.0391905	0.00256987	0.00995824	0.0433665	0.00642467	0.0271442	0.000803084
HO27	0	0.00587698	0.00130599	0	0.00378738	0.0722215	0.036829	0.0370902	0.000130599	0.000261199	0.100692	0.000522398	0.00483218	0.0114928	0.0122763	0.0168473	0.00208959	0.00600757	0.0133211	0.00169779	0.213269	0.0549824	0.126159	0.0185451	0.0108398	0.0484524	0.00404858	0.00287319	0.0212877	0.0180227	0.00796657	0.00548518	0.0279483	0.00156719	0.00391798	0.0237691	0.00705237	0.00261199	0.0450568	0.011754	0.0150189	0.00208959
HO3	0.000921234	0.00345463	0.000921234	0.000230309	0.00184247	0.114233	0.00391525	0.0124367	0.000230309	0.000460617	0.10433	0.0027637	0.00322432	0.00414556	0.0177338	0.0145094	0.0124367	0.000460617	0.0211884	0.000460617	0.115154	0.0142791	0.00460617	0.011976	0.0101336	0.0354675	0.00253339	0.00391525	0.0476739	0.0140488	0.000921234	0.0170428	0.00713957	0.00230309	0.000921234	0.00921234	0.00230309	0.00852142	0.168356	0.046983	0.15638	0.000230309
HO4	0.000494438	0.00618047	0.00296663	0	0.00469716	0.114215	0.00271941	0.0437577	0	0.000247219	0.305315	0.0039555	0.00346106	0.0177998	0.0207664	0.0224969	0	0.000741656	0.0108776	0.00148331	0.182695	0.0269468	0.00444994	0.0111248	0.0128554	0.0477132	0.0039555	0.00271941	0.00618047	0.0328801	0.000494438	0.00271941	0.0202719	0.00296663	0.00346106	0.0182942	0.00222497	0.00346106	0.0212608	0.00593325	0.0249691	0.000247219
HO5	0.000430942	0.00323206	0.00129282	0.000646412	0.00344753	0.0801551	0.000646412	0.0267184	0.000215471	0.00129282	0.0743374	0.00667959	0.000430942	0.00775695	0.021978	0.0390002	0.00430942	0.000646412	0.0277957	0.000646412	0.240465	0.0249946	0.00344753	0.00538677	0.0118509	0.0609782	0.00387847	0.003663	0.0301659	0.0088343	0.000430942	0.00560224	0.00969619	0.00215471	0.00387847	0.025641	0.00904977	0.00754148	0.115277	0.0232708	0.101918	0.000215471
HO6	0.000802311	0.00160462	0.00160462	0.000160462	0.00208601	0.154525	0.000802311	0.0417202	0	0.000481386	0.128851	0	0.000320924	0.019095	0.019095	0.0263158	0.00288832	0.000160462	0.017009	0.00160462	0.301508	0.0219833	0.00304878	0.0152439	0.0129974	0.0609756	0.00176508	0.00240693	0.00689987	0.00545571	0.000160462	0.00320924	0.0150834	0.00320924	0.00304878	0.0322529	0.00449294	0.00256739	0.0317715	0.0129974	0.0394737	0.000320924
HO7	0.00157729	0.0149842	0.00583596	0.000946372	0.00851735	0.196845	0.0011041	0.0312303	0.000157729	0.0011041	0.0709779	0.00425868	0.0011041	0.00394322	0.0200315	0.0367508	0.000473186	0.00173502	0.00867508	0.000788644	0.257413	0.0192429	0.00473186	0.00410095	0.0100946	0.031388	0.000157729	0.00205047	0.00835962	0.00899054	0.000157729	0.00378549	0.00299685	0.00394322	0.000788644	0.00362776	0.00488959	0.0104101	0.0649842	0.0159306	0.130915	0
HO8	0.000519481	0.00969697	0.00242424	0.00017316	0.00831169	0.267879	0.00363636	0.0458874	0	0.00415584	0.0585281	0.000519481	0.000865801	0.00277056	0.0256277	0.0181818	0.00640693	0.000865801	0.0254545	0.000865801	0.164848	0.0237229	0.00398268	0.00658009	0.00900433	0.0330736	0.00121212	0.00155844	0.0114286	0.00952381	0	0.00536797	0.00987013	0.00207792	0.00329004	0.0332468	0.00155844	0.00571429	0.0845022	0.0249351	0.081039	0.000692641
HO9	0.00085592	0.00285307	0	0	0.000570613	0.319258	0.0388017	0.0556348	0	0.000285307	0.0881598	0.00485021	0.00256776	0.00199715	0.00256776	0.00542083	0.000570613	0.00085592	0.0042796	0.000570613	0.105563	0.00912981	0.00998573	0.00285307	0.00399429	0.011127	0.00199715	0.00142653	0.00798859	0.00370899	0.000570613	0.00228245	0.00485021	0.000570613	0	0.00313837	0.00256776	0.00599144	0.0681883	0.0165478	0.207418	0
*HI=Healthy infants
*HC=Healthy Children
*HY=Healthy Young adults
*HO=Healthy older adults
