## Supplementary Table 3 for "Single-cell map of the healthy human immune system across the lifespan reveals unique infant immune signatures"

### Sheet: ST3a- Related to Figure 1b
Supplementary Table 2a. Top 100 Differentially Expressed Genes (DEGs) in each immune compartment (related to Figure 1b)
Significance was determined by Wilcoxon and Benjamini Hochberg correction.
n: gene names; p= B-H corrected p-values
B_cells_n	B_cells_p	CD4_Tcells_n	CD4_Tcells_p	CD8_Tcells_n	CD8_Tcells_p	DCs_n	DCs_p	HSPC_n	HSPC_p	Monocytes_n	Monocytes_p	NK_cells_n	NK_cells_p	PCs_n	PCs_p	gd_Tcells_n	gd_Tcells_p
HLA-DRA	0	LTB	0	CD8B	0	CD74	0	ZFAS1	8.047407752858577e-163	CST3	0	NKG7	0	JCHAIN	0	RTKN2	0
CD74	0	LDHB	0	CD8A	0	HLA-DRA	0	HNRNPA1	1.479374002305334e-154	FTL	0	GNLY	0	MZB1	0	TRDC	0
CD79A	0	TRAC	0	CD3D	0	CST3	0	EIF3E	5.2951684805850965e-139	TYROBP	0	CST7	0	PPIB	0	LTB	4.4655949859228474e-306
HLA-DPB1	0	RPL13	0	IL32	0	HLA-DPA1	0	BTF3	1.4301833578097448e-137	CTSS	0	CTSW	0	HSP90B1	0	SOX4	3.1648254541540322e-245
HLA-DPA1	0	IL7R	0	CCL5	0	HLA-DPB1	0	NPM1	5.036971220648088e-136	LYZ	0	GZMB	0	SUB1	0	CD3D	6.003968842237776e-211
IGHM	0	RPL11	0	CD3E	0	HLA-DRB1	0	EEF2	5.015936196646303e-132	S100A6	0	GZMA	0	ITM2C	0	TRGC2	7.360649360121007e-191
HLA-DRB1	0	RPL32	0	CTSW	0	FCER1G	0	AC084033.3	1.1598904891605651e-130	S100A4	0	TYROBP	0	SEC11C	0	TCF7	6.309539571101388e-162
CD37	0	RPS15A	0	HCST	0	GRN	0	RPLP0	7.773745025395338e-126	FCN1	0	PRF1	0	TNFRSF17	0	CD3E	7.79377920090579e-155
HLA-DQB1	0	RPS18	0	NKG7	0	HLA-DMA	0	CLIC1	1.8771368197164548e-124	S100A9	0	B2M	0	SPCS2	0	LEF1	5.1457545787532705e-148
CD79B	0	RPS12	0	TRAC	0	TYROBP	0	STMN1	1.8640136645373234e-120	FTH1	0	FGFBP2	0	UBE2J1	0	CD7	2.627165660430609e-141
MS4A1	0	RPS27	0	GZMM	0	FTH1	0	GAPDH	1.8994020263282346e-120	LST1	0	KLRB1	0	SSR4	0	PPP2R5C	1.2458094432758398e-137
HLA-DQA1	0	RPS25	0	DUSP2	0	CYBA	0	TXN	2.84283265937305e-118	NEAT1	0	KLRD1	0	SEC61B	0	NUCB2	8.432939251342883e-135
IGHD	0	RPS6	0	LINC02446	0	HLA-DQB1	0	EIF3L	3.0201168028659044e-118	S100A11	0	HOPX	0	SSR3	0	CD3G	2.6510526243158634e-123
TCL1A	0	RPL30	0	CST7	0	VIM	0	H2AFY	5.059771884432778e-118	PSAP	0	HLA-C	0	ISG20	0	SMC4	1.6457368898192682e-122
IGKC	0	CD3D	0	RPS3	0	SRGN	0	PRSS57	1.9157190501676802e-116	AIF1	0	KLRF1	0	FKBP11	0	IKZF2	1.547845716482454e-114
HLA-DMA	0	RPS27A	0	LYAR	0	GSTP1	0	ATP5MC2	2.462689614858266e-116	LGALS1	0	SPON2	0	MYDGF	0	DUSP2	2.4567930315682057e-108
CD52	0	RPS3A	0	HLA-A	0	FCGRT	0	SOX4	3.707073019539795e-114	SAT1	0	HLA-A	0	PDIA6	0	ZFP36L2	7.978103874443483e-101
HLA-DMB	0	RPL34	0	CD3G	0	HLA-DMB	0	RPL3	3.6566750892197896e-112	FCER1G	0	FCER1G	0	XBP1	0	EVL	2.622404019195318e-97
VPREB3	0	RPS29	0	GZMA	0	HLA-DQA1	0	HSP90AB1	1.1927924597911918e-111	SRGN	0	CCL5	0	PDIA4	0	GYPC	1.368917952921711e-96
RPS11	0	RPL35A	0	GZMH	0	ARPC1B	0	RACK1	5.0882462912845984e-110	S100A8	0	HLA-B	0	DERL3	0	LAT	3.9994074651517845e-90
BANK1	0	RPS8	0	GZMK	0	OAZ1	0	TALDO1	1.1262721216870478e-109	COTL1	0	HCST	0	SDF2L1	0	LCK	9.679127316576615e-87
LINC00926	0	RPS4X	0	TRGC2	0	JAML	0	H3F3A	5.493416884528064e-108	TYMP	0	FCGR3A	0	CD79A	0	CD27	2.281529223819703e-84
CXCR4	0	EEF1A1	0	HLA-C	0	VAMP8	0	SERPINB1	1.0055973121649174e-107	HLA-DRA	0	CD7	0	MANF	0	STMN1	8.095996727982421e-84
MEF2C	0	RPS3	0	B2M	0	RNF130	0	HINT1	3.361934559271433e-107	ACTB	0	IFITM2	0	LMAN2	0	ZNF331	2.520052076889802e-80
TNFRSF13C	0	RPL9	0	LCK	0	PSAP	0	AIF1	1.0611386562768985e-104	SERPINA1	0	CD247	0	SELENOS	0	JUNB	1.498501857585493e-76
RPL18A	0	CD3E	0	KLRG1	0	CAPG	0	EBPL	2.2725446980603784e-101	TSPO	0	SRGN	0	SPCS1	0	RPIA	1.6762766382402695e-75
CD22	0	RPL3	0	RPL3	0	FCER1A	0	RPS2	2.5903943579188027e-101	OAZ1	0	CCL4	0	SEC61G	1.1e-322	ARID5B	1.786474562849214e-72
RALGPS2	0	NOSIP	0	TRBC2	0	NPC2	0	ANKRD28	3.6311563705736202e-99	CSTA	0	CLIC3	0	P4HB	1.54e-321	MALAT1	1.2409867614606789e-71
FCER2	0	RPL10A	0	HLA-B	0	CALM2	0	HMGA1	1.09081176205857e-98	VIM	0	TRDC	0	LMAN1	1.1108657e-316	RHOH	2.6505926125157813e-69
IGLC2	0	RPS16	0	LINC01871	0	RNASE6	0	C6orf48	1.2195701953458975e-97	MNDA	0	GZMH	0	CALR	1.37234660299e-312	SEPT6	1.4346551964573007e-68
RPS23	0	RPS23	0	CXCR4	0	RAC1	0	IMPDH2	2.2250579832078745e-97	CYBA	0	ITGB2	0	TMED9	8.528441792113e-312	AES	1.499482027360682e-68
HVCN1	0	RPL10	0	C12orf75	0	LGALS1	0	RPS23	6.88126726458999e-97	CFD	0	CYBA	0	FKBP2	1.0094752231665e-310	CXCR4	3.380735720481831e-67
RPS5	0	RPS14	0	RPL23A	0	H2AFY	0	DDAH2	4.712161402413478e-96	AP1S2	0	CD63	0	SPCS3	5.917520415695718e-308	ACAP1	7.478246697089942e-67
HLA-DRB5	0	RPS13	0	CD2	0	LSP1	0	RPS4X	1.333996115647666e-93	GRN	0	GZMM	0	HM13	8.042855764659248e-305	JUN	1.1051299660371559e-65
RPL8	0	RPS2	0	ZFP36L2	0	CNPY3	0	SNHG7	3.070781441356289e-89	NPC2	0	UBB	0	CD38	6.757400195292945e-304	LDHB	1.828218945662073e-65
NCF1	0	RPL19	0	LITAF	0	TAGLN2	0	SNRPE	1.4035400386114492e-88	GSTP1	0	PFN1	0	HSPA5	6.393717953369804e-303	PITPNC1	2.3802797533663696e-62
PDLIM1	0	RPL21	0	RPSA	0	AP1S2	0	RPS24	8.097273476263625e-88	TKT	0	EFHD2	0	DDOST	4.256478294988613e-298	EPB41	1.7698455645575777e-60
LTB	0	RPL39	0	RARRES3	0	RNASET2	0	CDK6	7.862714561287511e-87	CD74	0	MATK	0	OSTC	1.4436682913849968e-297	ETS1	8.705713805336068e-59
FCRLA	0	RPS21	0	PAXX	0	PYCARD	0	SPINK2	1.3361756065075173e-86	SPI1	0	IL2RB	0	TMEM258	1.730682068575322e-297	HSPB1	1.4284710618639484e-58
PLPP5	0	RPL22	0	ID2	0	SEC61B	0	TAGLN2	3.457562085704514e-86	MT-CO1	0	CMC1	0	RPN2	6.814834173708451e-289	TRGC1	3.8586897657690147e-57
SPIB	0	RPS5	0	CD7	0	CTSZ	0	EIF3D	1.0810201441259963e-84	NAMPT	0	CFL1	0	SSR2	7.81386939469641e-285	FYB1	3.801271992314315e-57
SNX2	0	RPLP2	0	NELL2	0	ARPC3	0	TKT	2.5292940601174027e-84	VCAN	0	MYO1F	0	TMBIM6	1.6042499210219907e-284	C12orf57	2.654354538928026e-54
LAPTM5	0	RPL36	0	NUCB2	0	GPR183	0	APEX1	3.6361126909908164e-84	CLEC7A	0	APMAP	0	EAF2	4.094460565145342e-280	ID3	1.2862386100399414e-52
CD83	0	RPL38	0	RPL14	0	TUBA1B	0	HMGB1	2.3494852639401376e-83	FGL2	0	CLIC1	0	COPE	4.155730132074221e-276	PRKCH	9.35861160742039e-52
HLA-DOB	0	RPL5	0	SPOCK2	0	PHACTR1	0	UQCRH	2.5449968498136848e-82	HLA-DRB1	0	PLAC8	0	KDELR2	4.5584183010247485e-274	BCL11B	1.4583139679710435e-51
CYB561A3	0	MAL	0	GNLY	0	MYL6	0	YWHAE	9.948991636021547e-82	CD14	0	CD99	0	CYBA	2.9676275500359905e-268	MARCKSL1	6.348028559059698e-50
P2RX5	0	RPS20	0	S100B	0	HERPUD1	0	LYL1	9.341448112635114e-80	SH3BGRL3	0	IGFBP7	0	IGHA1	1.4989763603586318e-263	NOSIP	1.1045076772097186e-49
RPL15	0	RPL23A	0	MATK	0	S100A6	0	GSTP1	4.0799012409604495e-79	FOS	0	ABHD17A	0	RABAC1	2.0063638642272732e-262	CAMK4	5.447689617216135e-48
EAF2	0	RPL13A	0	FGFBP2	0	PLD4	0	HLA-DRA	4.123236641001273e-79	H3F3A	0	RHOC	0	CRELD2	1.0069059570932148e-257	EEF1A1	3.454633211537591e-46
BLK	0	RPS28	0	RPS12	0	ALDH2	0	RPS3	9.107338614491574e-79	CFP	0	MYL12A	0	TNFRSF13B	2.3650812338068377e-249	ODF2L	4.182915667508999e-46
BCL11A	0	RPL37	0	PPP2R5C	0	TXN	0	CAT	3.79696419042285e-77	CD68	0	ARPC2	0	IGKC	1.9087140343443095e-245	GTF3A	5.473126704338891e-46
GNG7	0	RPSA	0	DNAJB1	0	TGFBI	0	RPLP1	7.771984519192661e-77	KLF4	0	ID2	0	CD74	1.8381720142975915e-245	CD84	1.096516758571025e-45
FAM129C	0	CCR7	0	RORA	0	ATP6V0B	0	RPL5	1.3121349691953448e-75	S100A12	0	HLA-E	0	PEBP1	1.2846833245811785e-242	PGM2L1	2.302194796674962e-45
IRF8	0	ITM2A	0	LAG3	0	GSN	0	RNF130	4.560703089993731e-75	MCL1	0	CALM1	0	GNG7	5.952719804970381e-240	CCDC57	1.0899154488014977e-44
SNX3	0	RPL4	0	TRGC1	0	AP2S1	0	RPL15	9.51241054141092e-75	GAPDH	0	C12orf75	0	DAD1	3.619477290554713e-240	RACK1	4.2253053159197133e-44
SWAP70	0	CD3G	0	SYNE2	0	S100A11	0	SMIM24	1.50547134656217e-74	RGS2	0	CHST12	0	TXNDC11	8.552749403001747e-233	YBX1	3.679334483803998e-43
JCHAIN	0	RPL14	0	ACAP1	0	SAMHD1	0	ST13	3.5204588757078224e-74	DUSP1	0	JAK1	0	TMED10	6.62740351839333e-229	BTG2	4.0626242396489925e-43
SMIM14	0	TCF7	0	KLRD1	0	SNX3	0	RPS18	7.067241990793746e-74	MS4A6A	0	LITAF	0	CLIC1	2.137397693597138e-227	TRBC1	4.462872733384801e-43
FAU	0	RPL6	0	GYPC	0	PTPRE	0	PABPC1	8.537620405310836e-74	S100A10	0	ADGRG1	0	DNAJB11	1.7666960312577505e-224	SLC25A5	6.6041073358482095e-43
LY86	0	RPL18A	0	MALAT1	0	PPIA	0	LDHB	1.3339539834040406e-73	ASAH1	0	TTC38	0	ATP5F1A	1.021226668516112e-221	PTMA	1.0816339984297882e-42
IGLC3	0	PIK3IP1	0	RUNX3	0	CCDC88A	0	ATP5F1A	3.3332413512531787e-72	CYBB	0	CD160	0	ERLEC1	5.201264205074206e-221	ELF1	1.204773029926312e-42
CD19	0	EEF1B2	0	CALM1	0	ANXA2	0	RPL37A	4.0382422237291237e-72	PYCARD	0	S100A4	0	PRDX4	2.1479358544368775e-219	HMGN1	4.5445708553875484e-42
TSPAN13	0	TRAT1	0	CD99	0	CLIC1	0	SUMO2	9.51403026165058e-72	ANXA2	0	H3F3B	0	PLPP5	1.696436912717487e-211	ITGA6	6.055936606850521e-40
MARCH1	0	LEPROTL1	0	ZNF683	0	H3F3A	0	EGFL7	1.3829854070757055e-71	RNF130	0	RARRES3	0	TRAM1	2.0597024106859558e-211	TRG-AS1	2.518034290976766e-39
FCRL1	0	RPL41	0	CCL4	0	PLP2	0	CYTL1	2.177239685568975e-71	STXBP2	0	SH3BGRL3	0	ZBP1	2.0037096599781764e-208	CHST2	2.52638727795248e-39
CXXC5	0	CD27	0	CRTAM	0	SLC25A5	0	HSD17B11	2.3609403083439817e-71	LGALS3	0	S1PR5	0	ITGB7	1.969647401701534e-208	HSPA8	2.9044539475353205e-39
TCF4	0	RPL29	0	FAM173A	0	PARK7	0	ENO1	2.6041216974171095e-70	VSIR	0	NCR3	0	DCPS	2.738951545315507e-205	IRF2BP2	5.0555068603742664e-39
ADAM28	0	LEF1	0	MT2A	0	KLF4	0	RPS9	1.2770014938927342e-69	FCGRT	0	RAP1B	0	ANXA2	6.688041240985808e-202	MT-ND6	9.125853380266698e-39
TPD52	0	RPS7	0	JUN	0	GLIPR1	0	SPINT2	4.300716027817794e-68	CEBPD	0	ACTB	0	POU2AF1	7.637262852344532e-200	TOX2	1.0870422825945454e-38
RPS8	0	FHIT	0	GUK1	0	DBI	0	BEX3	6.683606083019669e-68	MPEG1	0	APOBEC3G	0	VOPP1	3.2257447828188633e-199	RPL6	3.2221980791870526e-38
ARHGAP24	0	GIMAP7	0	LAT	0	SPINT2	0	SNHG8	2.7694450580069045e-67	APLP2	0	BIN2	0	MLEC	5.0063639435573995e-197	RIPOR2	3.36543164755649e-38
CD40	0	RPS19	0	CARS	0	BRK1	0	RPL7A	2.001720908592241e-66	TNFSF13B	0	XCL2	0	COX5A	1.7241305989250103e-196	SORL1	8.713665838519429e-38
PHACTR1	0	RPL24	0	THEMIS	0	GNG5	0	RPS6	1.9548465848016199e-66	PLAUR	0	RUNX3	0	IDH2	1.5638041847730892e-195	IL7R	1.2973986648137138e-37
CD24	0	NPM1	0	TPST2	0	CTSS	0	UBB	7.294710822138125e-66	AC020656.1	0	TPST2	0	ARF4	1.1877176387849613e-194	RPS24	1.886611149500034e-37
NFKBID	0	SARAF	0	PRKCH	0	ATP5F1B	0	ANP32B	1.0281694726455072e-65	NCF2	0	PRSS23	0	PRDX1	5.275863887358574e-194	PTPRC	3.9362172156092425e-37
PKIG	0	RPL7	0	RPS19	0	SUB1	0	SLC25A3	2.338561363591514e-65	CSF3R	0	PYHIN1	0	HERPUD1	8.574478012984147e-194	GNAS	2.0268370203028668e-36
BIRC3	0	RCAN3	0	RPS29	0	CFL1	0	EIF3M	1.8276834994001907e-63	CPVL	0	C1orf21	0	GMPPB	1.4490092295354263e-193	TUBA1A	3.482151093029485e-35
BCL7A	0	TRBC2	0	PRR5	0	LYZ	0	RSL24D1	5.81851982312398e-62	RAC1	0	MT-CO1	0	MEF2C	6.510092206574714e-192	STMN3	6.363645009915309e-35
AFF3	0	TPT1	0	CLEC2D	0	LST1	0	ACTG1	1.7861670977104087e-61	ANXA5	0	DOK2	0	MTDH	3.483157382585505e-191	GADD45A	1.0262869320833516e-34
FAM30A	0	RPS15	0	HSPA8	0	FKBP1A	0	ATP5F1B	5.8356767270471844e-61	TIMP1	0	CD300A	0	RRBP1	5.448812720757513e-191	SLC25A33	2.3425773667908992e-34
CD72	0	RPL27	0	UBB	0	ARPC2	0	CCT8	1.6081583958854415e-60	FOSB	0	IER2	0	PRDX5	1.30347727560288e-190	CDC14A	3.0289586132968226e-34
HLA-DQA2	0	RPL31	0	SRSF7	0	ACTB	0	ESD	2.122572992687844e-60	ANXA1	0	ARPC5L	0	ATF4	4.6246784179757806e-181	NPM1	4.299298139296873e-34
BLNK	0	RPS10	0	MYL12A	0	COX8A	0	RPS11	5.535112570472373e-60	ATP6V0B	0	KLRC1	0	RPN1	1.475892777515137e-180	SLFN5	5.283163986913153e-34
ORAI2	0	RPL37A	0	FKBP11	0	ATP5MC3	0	FAM30A	7.83876139261099e-60	CEBPB	0	RAC2	0	SPATS2	1.5053779408076833e-179	DAAM1	1.1302377572474202e-33
STX7	0	RPL12	0	SAMD3	0	RAB11FIP1	0	LSM2	1.6287559174192757e-59	TALDO1	0	SEPT7	0	TMEM208	4.005978391541176e-178	MME	3.8036386129698895e-33
BTG1	0	RPLP0	0	STK17A	0	EIF3L	0	SH3BGRL	1.8066712484863067e-59	ZEB2	0	ZFP36	0	SEC61A1	1.0148626106340994e-177	KAT6B	4.0264243221311236e-33
POU2F2	0	RPL35	0	RPS2	0	RGS2	0	SNX3	1.944459629575499e-59	CTSD	0	FCRL6	0	SRPRB	3.860965902809298e-176	YPEL5	5.184968324681573e-33
RPL12	0	EIF3E	0	RPS18	0	YBX1	0	CD63	4.588121154304266e-59	FKBP1A	0	PLEK	0	REEP5	1.1185654347080684e-175	RPL5	5.7535570852616795e-33
CD69	0	CAMK4	0	CMC1	0	CPVL	0	OSTC	9.050944659905582e-59	FGR	0	DBI	0	DERL1	1.761471602774036e-175	RPL10A	8.552975424021519e-33
RPS27	0	RPL27A	0	CD96	0	ZFP36	0	LSM7	9.58316541004142e-58	SLC11A1	0	PTGDR	0	SLAMF7	1.9606437779854594e-173	SH2D1A	1.3691634813860267e-32
PNOC	0	RPL18	0	CD27	0	PRELID1	0	TUBA1A	1.3970261512048321e-57	SLC7A7	0	TBX21	0	TPD52	5.443451852249211e-173	TNRC6B	1.532813734680736e-32
HERPUD1	0	TOMM7	0	ARL4C	0	ATP5MF	0	CD74	2.5255277970186718e-57	CXCL8	0	TGFB1	0	UQCRQ	3.2851665032392016e-172	FAM173A	3.036927696532339e-32
RPL13A	0	CD40LG	0	APOBEC3G	0	CAT	0	PCBP2	2.77770216416866e-57	DUSP6	0	LY6E	0	TENT5C	7.305014662390557e-172	IL32	3.337572287758063e-32
RPSA	0	RPL26	0	PRF1	0	SPI1	0	RPL7	6.833930146149444e-57	BLVRB	0	MYL6	0	HRASLS2	1.4005498805832748e-171	TPR	5.307903791984305e-32
EZR	0	RACK1	0	C12orf57	0	COX5A	0	EID1	8.284558394238214e-57	ZFP36	0	DHRS7	0	SERP1	3.427081767927067e-171	ISG20	1.2044989105940383e-31
GAPT	0	NOP53	0	JUNB	0	IRF8	0	PRDX6	1.9829269414402017e-56	LGALS2	0	MALAT1	0	PDIA3	5.473934895375522e-171	RPS5	3.242131001558937e-31
ARPC3	0	RGS10	0	RPS15A	0	SERF2	0	NENF	3.9258706183367345e-56	C5AR1	0	SAMD3	0	SSR1	2.635794315428522e-170	ATM	6.040793293142827e-31
RPL23A	0	FYB1	0	HLA-E	0	PPIB	0	RPS7	6.022401099715389e-56	BRI3	0	CHST2	0	NDUFV2	2.5023642628384336e-170	SARAF	9.03277848377153e-31
LAT2	0	RPL36A	0	IL2RG	0	ACTG1	0	LAPTM4A	1.1724534823433488e-55	LYN	0	CTSC	0	CD27	5.125195795188298e-168	RAB37	1.1796816592235725e-30
PPP1R14A	0	TRBC1	0	RPS27A	0	ANXA5	0	SERPINB6	1.849273468306768e-55	EVI2B	0	ARL4C	0	ZNF706	6.07029881178588e-167	ACTN1	1.308205201103671e-30

### Sheet: ST3b- to Extended Figure 2
Supplementary Table 2b. Top 100 Differentially Expressed Genes (DEGs) in each immune subset (Related to Extended Data Fig.2a-c)
Significance was determined by Wilcoxon and Benjamini Hochberg correction.
n: gene names; p= B-H corrected p-values
B_memory_n	B_memory_p	B_naive_n	B_naive_p	CD4_T_ISGhi_n	CD4_T_ISGhi_p	CD4_T_Memory_n	CD4_T_Memory_p	CD4_T_Naive_n	CD4_T_Naive_p	CD4_Tregs_n	CD4_Tregs_p	CD8_T_Effector_n	CD8_T_Effector_p	CD8_T_Naive_n	CD8_T_Naive_p	CD14_mo_n	CD14_mo_p	CD16_mo_n	CD16_mo_p	DCs_n	DCs_p	HSPC_n	HSPC_p	Mgk_n	Mgk_p	NK_CD16_n	NK_CD16_p	NK_XCL1_n	NK_XCL1_p	PCs_n	PCs_p	gd_Tcells_n	gd_Tcells_p	pDC_n	pDC_p
HLA-DRA	0	HLA-DRA	0	IFI44L	0	LTB	0	RPL13	0	IL32	0	CCL5	0	CD8B	0	LYZ	0	LST1	0	CST3	0	ZFAS1	8.047407752858577e-163	SEC61B	6.798202325929398e-87	NKG7	0	GNLY	0	JCHAIN	0	RTKN2	0	CD74	0
CD74	0	CD74	0	LTB	0	IL32	0	RPL32	0	TRAC	0	NKG7	0	RPL13	0	S100A9	0	AIF1	0	HLA-DRA	0	HNRNPA1	1.479374002305334e-154	CD74	1.8993098096179078e-85	GNLY	0	NKG7	0	MZB1	0	TRDC	0	HLA-DRA	0
HLA-DPB1	0	IGHM	0	ISG15	0	TRAC	0	LDHB	0	RGS1	0	IL32	0	RPS12	0	CST3	0	SAT1	0	CD74	0	EIF3E	5.2951684805850965e-139	HLA-DRA	7.146655067584055e-82	GZMB	0	CTSW	0	PPIB	0	LTB	4.4655949859228474e-306	ITM2C	0
HLA-DPA1	0	CD79A	0	RPS18	0	S100A4	0	RPS3A	0	RTKN2	0	CST7	0	RPL32	0	FTL	0	COTL1	0	HLA-DPB1	0	BTF3	1.4301833578097448e-137	GZMB	1.6782150486313733e-79	CST7	0	TYROBP	0	HSP90B1	0	SOX4	3.1648254541540322e-245	JCHAIN	0
CD79A	0	HLA-DPB1	0	LDHB	0	IL7R	0	LTB	0	CD3D	0	B2M	0	RPS3A	0	S100A8	0	TYROBP	0	HLA-DPA1	0	NPM1	5.036971220648088e-136	ITM2C	2.7502483312899223e-78	GZMA	0	CMC1	0	SUB1	0	CD3D	6.003968842237776e-211	SEC61B	0
HLA-DRB1	0	HLA-DPA1	0	IFI6	0	ITGB1	0	RPL11	0	LTB	0	GZMA	0	RPS5	0	TYROBP	0	FCER1G	0	LYZ	0	EEF2	5.015936196646303e-132	C12orf75	4.205119526889723e-78	FGFBP2	0	IFITM2	0	SEC11C	0	TRGC2	7.360649360121007e-191	GZMB	0
HLA-DQB1	0	HLA-DRB1	0	MX1	0	ZFP36L2	0	RPS15A	0	LDHB	0	S100A4	0	RPS8	0	CTSS	0	CST3	0	HLA-DRB1	0	AC084033.3	1.1598904891605651e-130	JCHAIN	7.145111428247077e-72	CTSW	0	CD7	0	ITM2C	0	TCF7	6.309539571101388e-162	PLD4	0
MS4A1	0	CD37	0	XAF1	0	LDHB	0	RPS27	0	TIGIT	0	CTSW	0	RPS6	0	S100A6	0	CTSS	0	HLA-DQB1	0	RPLP0	7.773745025395338e-126	IRF8	4.177858971238597e-65	PRF1	0	KLRD1	0	TNFRSF17	0	CD3E	7.79377920090579e-155	IRF7	0
CD37	0	CD79B	0	RPL13	0	CD3D	0	RPS6	0	IL2RA	0	HLA-C	0	RPS18	0	FCN1	0	S100A11	0	COTL1	0	CLIC1	1.8771368197164548e-124	IRF7	6.421874366427259e-65	B2M	0	HOPX	0	UBE2J1	0	LEF1	5.1457545787532705e-148	CST3	0
CD79B	0	IGHD	0	RPS12	0	ANXA1	0	RPS12	0	CD27	0	HLA-A	0	RPS3	0	S100A4	0	FTH1	0	HLA-DMA	0	STMN1	1.8640136645373234e-120	PLAC8	9.176995623904212e-64	TYROBP	0	TRDC	0	SPCS2	0	CD7	2.627165660430609e-141	IRF8	0
HLA-DQA1	0	HLA-DQB1	0	IL7R	0	CD52	0	RPL30	0	BIRC3	0	HLA-B	0	RPS2	0	NEAT1	0	PSAP	0	FTH1	0	GAPDH	1.8994020263282346e-120	ALOX5AP	2.3444190908483702e-63	SPON2	0	KLRB1	0	SSR4	0	PPP2R5C	1.2458094432758398e-137	ALOX5AP	0
CD52	0	TCL1A	0	CD3D	0	FXYD5	0	RPS25	0	AC133644.2	0	HCST	0	RPL10A	0	FTH1	0	FTL	0	VIM	0	TXN	2.84283265937305e-118	CST3	6.164411576200971e-63	KLRB1	0	FCER1G	0	SEC61B	0	NUCB2	8.432939251342883e-135	NPC2	0
BANK1	0	MS4A1	0	RPL30	0	VIM	0	RPS27A	0	ARID5B	0	GZMH	0	RPS23	0	LST1	0	S100A4	0	GSTP1	0	EIF3L	3.0201168028659044e-118	TCF4	8.661793462902352e-63	HLA-C	0	KLRF1	0	ISG20	0	CD3G	2.6510526243158634e-123	LILRA4	0
HLA-DMA	0	HLA-DQA1	0	TRAC	0	RPL36	0	RPL34	0	TRBC2	0	LYAR	0	RPS13	0	S100A11	0	FCGR3A	0	LGALS1	0	H2AFY	5.059771884432778e-118	PLD4	4.302105757715204e-61	KLRD1	0	HCST	0	SSR3	0	SMC4	1.6457368898192682e-122	IGKC	0
IGHM	0	CXCR4	0	RPL11	0	CD69	0	RPS8	0	FOXP3	0	DUSP2	0	RPL19	0	AIF1	0	SERPINA1	0	GAPDH	0	PRSS57	1.9157190501676802e-116	LILRA4	4.8304930979927785e-60	HOPX	0	SRGN	0	FKBP11	0	IKZF2	1.547845716482454e-114	SERPINF1	0
IGKC	0	IGKC	0	LY6E	0	RPS18	0	RPL35A	0	CD3E	0	CD99	0	EEF1A1	0	PSAP	0	S100A6	0	GRN	0	ATP5MC2	2.462689614858266e-116	NPC2	2.6754185008613094e-59	FCGR3A	0	XCL2	0	MYDGF	0	DUSP2	2.4567930315682057e-108	TCF4	0
RPS11	0	CD52	0	RPL32	0	CD3E	0	RPS18	0	CTLA4	0	CD3D	0	RPS16	0	LGALS1	0	OAZ1	0	FCER1G	0	SOX4	3.707073019539795e-114	IGKC	1.2648135947323563e-58	KLRF1	0	IL2RB	0	PDIA6	0	ZFP36L2	7.978103874443483e-101	C12orf75	0
TNFRSF13C	0	HLA-DMA	0	RPS25	0	RPSA	0	RPS13	0	HLA-A	0	GNLY	0	RPL5	0	SRGN	0	SPI1	0	LST1	0	RPL3	3.6566750892197896e-112	FCER1G	1.0728045082078535e-57	CCL5	0	CD63	0	PDIA4	0	EVL	2.622404019195318e-97	PLAC8	0
HLA-DMB	0	HLA-DMB	0	RPS23	0	JUNB	0	RPS23	0	CXCR4	0	SH3BGRL3	0	RPS15A	0	SAT1	0	TYMP	0	HLA-DQA1	0	HSP90AB1	1.1927924597911918e-111	SERPINF1	8.313738446540121e-56	HLA-B	0	CST7	0	XBP1	0	GYPC	1.368917952921711e-96	FCER1G	0
RALGPS2	0	VPREB3	0	RPS5	0	GSTK1	0	RPS4X	0	ISG20	0	GZMK	0	CD8A	0	FCER1G	0	CFD	0	ACTB	0	RACK1	5.0882462912845984e-110	HLA-DPB1	8.8289700444691e-55	HLA-A	0	XCL1	0	DERL3	0	LAT	3.9994074651517845e-90	HLA-DPA1	0
BLK	0	MEF2C	0	RPSA	0	RPL14	0	RPL9	0	PIK3IP1	0	TRGC2	0	RPL10	0	COTL1	0	LGALS1	0	ANXA2	0	TALDO1	1.1262721216870478e-109	FTH1	1.3718186454950629e-52	CCL4	0	KLRC1	0	CD79A	0	LCK	9.679127316576615e-87	HLA-DPB1	0
SPIB	0	RPL18A	0	GIMAP7	0	RPS3	0	RPL21	0	TSC22D3	0	KLRG1	0	RPS4X	0	HLA-DRA	0	NEAT1	0	S100A10	0	H3F3A	5.493416884528064e-108	CCDC50	1.6250645350453614e-52	CD247	0	MATK	0	SDF2L1	0	CD27	2.281529223819703e-84	CCDC50	0
LINC00926	0	RPS11	0	RPS21	0	EEF1A1	0	RPS29	0	DUSP4	0	CD8A	0	RPL9	0	CSTA	0	MS4A7	0	SRGN	0	SERPINB1	1.0055973121649174e-107	HLA-DPA1	1.7881892166339502e-52	FCER1G	0	HLA-A	0	LMAN2	0	STMN1	8.095996727982421e-84	HLA-DRB1	0
PDLIM1	0	LINC00926	0	RPS27	0	RPL3	0	TRAC	0	SOD1	0	GZMM	0	RPL11	0	TYMP	0	HLA-DPA1	0	AIF1	0	HINT1	3.361934559271433e-107	RNASET2	7.026174011838859e-52	HCST	0	B2M	0	MANF	0	ZNF331	2.520052076889802e-80	MZB1	0
VPREB3	0	FCER2	0	RPS8	0	TNFAIP3	0	RPL10A	0	JUN	0	C12orf75	0	RPS25	0	VCAN	0	HLA-DRA	0	TYROBP	0	AIF1	1.0611386562768985e-104	TAGLN2	3.1155335273593034e-51	CLIC3	0	GZMK	0	SPCS1	0	JUNB	1.498501857585493e-76	TXN	0
RPL8	0	BANK1	0	RPL19	0	CD2	0	RPS5	0	ITGB1	0	PPP2R5C	0	RPS27A	0	ACTB	0	NPC2	0	S100A6	0	EBPL	2.2725446980603784e-101	OAZ1	4.197666292864437e-51	GZMH	0	GZMA	0	P4HB	0	RPIA	1.6762766382402695e-75	APP	0
LTB	0	TNFRSF13C	0	RPL36	0	B2M	0	RPS16	0	DNAJB1	0	KLRD1	0	RPL3	0	TSPO	0	CD68	0	SPI1	0	RPS2	2.5903943579188027e-101	MZB1	2.0585470048359803e-49	CYBA	0	HLA-C	0	SELENOS	0	ARID5B	1.786474562849214e-72	GRN	0
ARHGAP24	0	CD22	0	RPL9	0	S100A10	0	RPS3	0	HSPA8	0	CD3E	0	RPL12	0	MNDA	0	ACTB	0	S100A11	0	ANKRD28	3.6311563705736202e-99	PPP1R14B	7.425136857427381e-48	CD7	0	H3F3B	0	SEC61G	6e-323	MALAT1	1.2409867614606789e-71	CYBA	0
JCHAIN	0	HVCN1	0	RPL22	0	TRADD	0	RPL22	0	B2M	0	FGFBP2	0	EEF1B2	0	VIM	0	SMIM25	0	HLA-DMB	0	HMGA1	1.09081176205857e-98	TXN	1.2061892055855861e-46	SRGN	0	PLAC8	0	CALR	7.69111447e-316	RHOH	2.6505926125157813e-69	SPCS1	0
CD22	0	RPS23	0	NOSIP	0	RPS2	0	EEF1A1	0	EVL	5.60925803128326e-310	CCL4	0	RPS14	0	CD14	0	IFITM2	0	ARPC1B	0	C6orf48	1.2195701953458975e-97	GRN	2.0075918173223688e-46	IFITM2	0	HLA-B	0	FKBP2	4.56752582194e-313	SEPT6	1.4346551964573007e-68	PPP1R14B	0
FCRLA	0	IGLC2	0	RPL10A	0	HINT1	0	RPL39	0	CD69	2.461981371148546e-309	HOPX	0	RPSA	0	S100A12	0	IFITM3	0	CYBA	0	IMPDH2	2.2250579832078745e-97	RNASE6	3.0322509868323396e-45	ITGB2	0	IER2	0	LMAN1	1.389010331447e-312	AES	1.499482027360682e-68	TAGLN2	0
TNFRSF13B	0	RPS5	0	CD3E	0	RPS29	0	RPL19	0	IL10RA	1.416545691502823e-300	PRF1	0	RPS28	0	OAZ1	0	CD74	0	FCGRT	0	RPS23	6.88126726458999e-97	APP	5.268473414638055e-45	GZMM	0	DUSP2	0	TMED9	3.157326350952e-311	CXCR4	3.380735720481831e-67	PLP2	0
RPS5	0	PLPP5	0	RPS3A	0	AQP3	0	RPS14	0	JUNB	2.8228776436702087e-300	SRGN	0	RPL30	0	SERPINA1	0	ARPC3	0	RAC1	0	DDAH2	4.712161402413478e-96	SSR4	2.9539545018803686e-43	UBB	0	JAK1	0	SPCS3	2.000095881402783e-307	ACAP1	7.478246697089942e-67	TYROBP	0
LY86	0	NCF1	0	RPS6	0	RPLP0	0	RPLP2	0	PBXIP1	1.6466341223888052e-299	CD8B	0	RPS19	0	GRN	0	SRGN	0	FCER1A	0	RPS4X	1.333996115647666e-93	SPCS1	4.33816567029531e-43	EFHD2	0	PRF1	0	CD38	3.301237208545042e-302	JUN	1.1051299660371559e-65	RNASET2	0
EZR	0	RALGPS2	0	RPS16	0	RPS25	0	CD3D	0	LEPROTL1	2.8943113531584575e-297	MYO1F	0	RPL23A	0	AP1S2	0	ASAH1	0	ACTG1	0	SNHG7	3.070781441356289e-89	ERP29	9.609786371039524e-43	PFN1	0	NFKBIA	0	HSPA5	1.9492696126338642e-302	LDHB	1.828218945662073e-65	RNASE6	0
RPS23	0	RPL15	0	RPS2	0	RPL23A	0	RPL3	0	AES	2.5886615072398193e-292	SYNE2	0	RPL22	0	CYBA	0	MYL6	0	AP1S2	0	SNRPE	1.4035400386114492e-88	VAMP8	1.5942842073711652e-42	TRDC	0	UBB	0	HM13	1.1128815748090147e-299	PITPNC1	2.3802797533663696e-62	VAMP8	0
CXXC5	0	RPL8	0	RPS15A	0	RORA	0	RPL10	0	CD3G	5.687397336672193e-290	LITAF	0	LDHB	0	MS4A6A	0	SH3BGRL3	0	OAZ1	0	RPS24	8.097273476263625e-88	CYBA	2.8121482816185566e-42	CD63	0	CLIC1	0	TMEM258	2.795046722815897e-299	EPB41	1.7698455645575777e-60	SELENOS	0
RPS8	0	HLA-DRB5	0	CD3G	0	RPS12	0	RPS21	0	S100A10	1.5108062758769371e-289	MATK	0	RPL35A	0	MT-CO1	0	STXBP2	0	ARPC3	0	CDK6	7.862714561287511e-87	HLA-DRB1	3.9543022563994725e-42	CFL1	0	MAFF	0	DDOST	5.295910833334267e-299	ETS1	8.705713805336068e-59	CYB561A3	0
RPL18A	0	LAPTM5	0	RPL35A	0	RPL13	0	RPS2	0	S100A4	6.36229160554981e-287	LINC01871	0	CD3D	0	GSTP1	0	CYBA	0	S100A4	0	SPINK2	1.3361756065075173e-86	SRGN	2.2247620144667605e-41	MATK	0	PFN1	0	OSTC	5.242172532772889e-299	HSPB1	1.4284710618639484e-58	HERPUD1	0
HLA-DRB5	0	BTG1	0	RPL29	0	RPL41	0	IL7R	0	IKZF2	1.6447431139900023e-272	GZMB	0	RPL37	0	FOS	0	H3F3A	0	C1orf162	0	TAGLN2	3.457562085704514e-86	PLP2	3.1608315001562374e-41	IL2RB	0	ID2	0	RPN2	2.124665491266764e-289	TRGC1	3.8586897657690147e-57	SSR4	0
SNX3	0	LTB	0	RPS27A	0	LMNA	0	RPL38	0	TTC39C	2.46070086011153e-262	ZFP36	0	RPLP2	0	CD74	0	HLA-DRB1	0	KLF4	0	EIF3D	1.0810201441259963e-84	TSPAN13	3.2365199802579615e-40	APMAP	0	IFITM3	0	TMBIM6	9.057770064627052e-287	FYB1	3.801271992314315e-57	BCL11A	0
GPR183	0	CD83	0	CCR7	0	PLP2	0	NOSIP	0	CD52	4.057392655203182e-259	CALM1	0	RPL34	0	NAMPT	0	VSIR	0	H2AFY	0	TKT	2.5292940601174027e-84	CYB561A3	1.309888929413832e-39	MYO1F	0	ZFP36	0	SSR2	3.1833257913692507e-286	C12orf57	2.654354538928026e-54	UGCG	0
P2RX5	0	HLA-DOB	0	RPL37	0	RPL10	0	RPL5	0	TBC1D4	9.899007020596168e-257	APOBEC3G	0	RPL14	0	CFD	0	NAP1L1	0	H3F3A	0	APEX1	3.6361126909908164e-84	TYROBP	5.344004373919251e-39	CD99	0	CCL5	0	COPE	8.465642991123082e-282	ID3	1.2862386100399414e-52	PARK7	0
RPL23A	0	TSPAN13	0	RPS3	0	KLRB1	0	CCR7	0	SARAF	1.5877892338597528e-255	CMC1	0	RPS21	0	TKT	0	LYN	0	AP2S1	0	HMGB1	2.3494852639401376e-83	UGCG	7.950732570303032e-38	S100A4	0	RUNX3	0	EAF2	1.911084982963182e-279	PRKCH	9.35861160742039e-52	IL3RA	0
SNX2	0	EAF2	0	EEF1B2	0	KLF6	0	RPS20	0	TRBC1	1.916496637322583e-245	ID2	0	RPL4	0	GAPDH	0	TIMP1	0	CLIC1	0	UQCRH	2.5449968498136848e-82	HERPUD1	2.3678803029344417e-37	CLIC1	0	ITGB2	0	KDELR2	1.749430188339658e-274	BCL11B	1.4583139679710435e-51	CLIC3	0
POU2F2	0	SNX2	0	IFIT1	0	TNFRSF4	0	RPL13A	0	NSD3	2.6347425223151937e-241	KLRB1	0	NPM1	0	MCL1	0	PYCARD	0	CPVL	0	YWHAE	9.948991636021547e-82	SUB1	3.673644210889779e-37	ARPC2	0	CD300A	0	CYBA	2.6295566187076796e-272	MARCKSL1	6.348028559059698e-50	DERL3	0
IGLC2	0	FCRLA	0	SARAF	0	RPL11	0	RPL23A	0	STAM	6.752579688037049e-240	PFN1	0	RPL39	0	NPC2	0	PRELID1	0	YBX1	0	LYL1	9.341448112635114e-80	OST4	1.1559191578184166e-36	CMC1	0	FOS	0	IGHA1	4.4411273247953873e-268	NOSIP	1.1045076772097186e-49	HSP90B1	0
GNG7	0	CYB561A3	0	RPL14	0	RPS27A	0	RPL37	0	LEF1	1.1786004403928718e-238	S100A6	0	LINC02446	0	FGL2	0	FKBP1A	0	CFP	0	GSTP1	4.0799012409604495e-79	H3F3A	1.1611888193638606e-36	MYL12A	0	CHST12	0	RABAC1	6.012098319451238e-259	CAMK4	5.447689617216135e-48	HLA-DMA	0
CD24	0	FAM129C	0	RPL18	0	GATA3	0	RPS28	0	CD2	3.1927753211367756e-237	CLIC1	0	RPLP1	0	SH3BGRL3	0	ARPC2	0	LSP1	0	HLA-DRA	4.123236641001273e-79	SELENOS	2.2739139738605828e-35	IGFBP7	0	MAP3K8	0	CRELD2	1.4844747437927498e-257	EEF1A1	3.454633211537591e-46	TSPAN13	0
MEF2C	0	PDLIM1	0	IFIT3	0	RPS15A	0	EEF1B2	0	GBP2	2.823746155705513e-236	ZFP36L2	0	RPL21	0	CLEC7A	0	CALM2	0	ANXA5	0	RPS3	9.107338614491574e-79	DERL3	2.561177481086856e-35	PLAC8	0	TPST2	0	TNFRSF13B	1.0429817957260612e-253	ODF2L	4.182915667508999e-46	PTCRA	0
CYB561A3	0	FCRL1	0	RPL18A	0	HSPA8	0	RPL4	0	USP15	6.303211856987897e-232	RARRES3	0	RPL29	0	KLF4	0	PILRA	0	SAT1	0	CAT	3.79696419042285e-77	PTCRA	3.4544620232629697e-35	ABHD17A	0	IRF1	0	CD74	2.805703852299022e-249	GTF3A	5.473126704338891e-46	TPM2	0
SWAP70	0	BCL11A	0	TCF7	0	RPS27	0	RPL6	0	RCAN3	6.836002440312373e-226	MYL12A	0	CD3E	0	SPI1	0	ANXA2	0	CTSH	0	RPLP1	7.771984519192661e-77	HLA-DMA	7.175930808125578e-35	RHOC	0	CLIC3	0	PEBP1	5.435223987302527e-247	CD84	1.096516758571025e-45	STMN1	0
TCF4	0	P2RX5	0	RPS13	0	RGCC	0	RPL7	0	MALAT1	9.601664724093635e-223	TRGC1	0	RPLP0	0	H3F3A	0	TKT	0	TYMP	0	RPL5	1.3121349691953448e-75	NRGN	1.0653012162013165e-34	HLA-E	0	MYO1F	0	IGKC	2.3612231012743782e-244	PGM2L1	2.302194796674962e-45	PPIB	0
IGHD	0	IL4R	0	RPL5	0	RPS4X	0	CD3E	0	UBC	4.211011303717089e-219	CYTOR	0	RPS9	0	HLA-DRB1	0	RNASET2	0	JAML	0	RNF130	4.560703089993731e-75	PARK7	2.2213982910979107e-34	ACTB	0	GZMB	0	DAD1	6.532930194276492e-241	CCDC57	1.0899154488014977e-44	SPIB	0
HERPUD1	0	CD69	0	RPS4X	0	PBXIP1	0	RPL18A	0	LCK	1.3358040276377007e-217	RUNX3	0	RPL15	0	RGS2	0	FCN1	0	SH3BGRL3	0	RPL15	9.51241054141092e-75	SEC61G	7.711254787257649e-34	C12orf75	0	RHOC	0	GNG7	3.570128617375468e-240	RACK1	4.2253053159197133e-44	ERP29	0
BCL11A	0	FAU	0	RPL3	0	RPLP1	0	RPSA	0	GBP5	1.7036031741066008e-215	RORA	0	TRAC	0	DUSP1	0	BID	0	ALDH2	0	SMIM24	1.50547134656217e-74	MYL6	7.685803365613757e-34	ADGRG1	0	LY6E	0	CLIC1	4.3090180977782005e-233	YBX1	3.679334483803998e-43	PSAP	0
RPL12	0	GNG7	0	PIK3IP1	0	CD99	0	FHIT	0	KLF6	1.4138384001472775e-215	SRSF7	0	RPS15	0	CFP	0	RHOC	0	FOS	0	ST13	3.5204588757078224e-74	BCL11A	1.0238743512628146e-33	CALM1	0	EFHD2	0	TXNDC11	4.609316518999951e-232	BTG2	4.0626242396489925e-43	SRP14	0
CD82	0	SMIM14	0	RPS29	0	RPS21	0	RPL29	0	TPR	1.1079670454653561e-209	TRAC	0	RPL6	0	S100A10	0	ARPC1B	0	PRELID1	0	RPS18	7.067241990793746e-74	MYL12A	1.8740461816580188e-32	LITAF	0	SELL	0	ATP5F1A	9.008308515948319e-228	TRBC1	4.462872733384801e-43	SEC61G	0
CYBA	0	SPIB	0	IRF7	0	TTC39C	0	RPL27	0	RGCC	2.493626666715053e-209	GUK1	0	RPL27	0	AC020656.1	0	LRRC25	0	RNF130	0	PABPC1	8.537620405310836e-74	TGFBI	4.098568834837726e-32	ID2	0	AREG	0	TMED10	2.456733106344708e-227	SLC25A5	6.6041073358482095e-43	SCT	0
CCDC50	0	IRF8	0	TPT1	0	RPL30	0	RPS19	0	SPOCK2	5.480358533159914e-200	MT2A	0	RPS27	0	CSF3R	0	TNFRSF1B	0	PYCARD	0	LDHB	1.3339539834040406e-73	PPIB	5.543640008517121e-32	TTC38	0	BHLHE40	0	DNAJB11	1.3148379680810429e-225	PTMA	1.0816339984297882e-42	TGFBI	0
CD83	0	BCL7A	0	EIF2AK2	0	SPOCK2	0	RPL36	0	GSTK1	4.0386725979340845e-196	ANXA1	0	RPL18A	0	CYBB	0	CFP	0	CSTB	0	ATP5F1A	3.3332413512531787e-72	CD68	5.726411526916776e-32	SH3BGRL3	0	TNFRSF18	0	ERLEC1	3.174336783303932e-220	ELF1	1.204773029926312e-42	CD68	0
ARPC3	0	IGLC3	0	EEF1A1	0	RPL28	0	RPL31	0	CORO1B	1.0931960743134587e-195	FLNA	0	RPL38	0	FOSB	0	ANXA5	0	SLC25A5	0	RPL37A	4.0382422237291237e-72	SCT	7.134001103082004e-32	CHST12	0	SAMD3	0	PRDX4	9.494172144816857e-219	HMGN1	4.5445708553875484e-42	CAPG	0
NFKBID	0	SWAP70	0	SELL	0	GPR183	0	TCF7	0	CYTOR	4.845979151343124e-193	CFL1	0	RACK1	0	CD68	0	TSPO	0	LGALS2	0	SUMO2	9.51403026165058e-72	PF4	1.0030837195800373e-31	RARRES3	0	AC020916.1	0	ITGB7	6.579443518646714e-213	ITGA6	6.055936606850521e-40	MPEG1	0
FAU	0	PHACTR1	0	RPL24	0	ARHGAP15	0	RPL24	0	SELL	3.6534592250462195e-190	CYBA	0	RPS7	0	RNF130	0	CSTB	0	LY86	0	EGFL7	1.3829854070757055e-71	SPIB	1.8472408598011444e-31	CD160	0	ARPC5L	0	TRAM1	1.456160135513068e-212	TRG-AS1	2.518034290976766e-39	GPR183	0
RPSA	0	SNX3	0	RPL38	0	AC016831.5	0	RPS7	0	RPL36	4.192323626178843e-188	PAXX	0	RPL37A	0	CEBPD	0	LILRB2	0	CFL1	0	CYTL1	2.177239685568975e-71	PPBP	3.7576040121079785e-31	S1PR5	0	APOBEC3G	0	PLPP5	6.13355678446679e-212	CHST2	2.52638727795248e-39	CNPY3	0
RPS18	0	MARCH1	0	RPL28	5.498365951912414e-305	LIMS1	0	RPL14	0	SHMT2	6.22395033784378e-187	UBC	0	RPS29	0	APLP2	0	YBX1	0	ARPC2	0	HSD17B11	2.3609403083439817e-71	CNPY3	4.203955620348181e-31	JAK1	0	CALM1	0	ZBP1	4.259602710251593e-208	HSPA8	2.9044539475353205e-39	SMPD3	0
ADAM28	0	CD19	0	RPL23A	1.8735334870443716e-303	RPS28	0	PIK3IP1	0	HMGB2	1.5828992149874154e-186	ARL4C	0	RPS20	0	FCGRT	0	LYZ	0	TPI1	0	ENO1	2.6041216974171095e-70	CLIC3	5.754866901389223e-31	MALAT1	0	SEPT7	0	ANXA2	2.25382241376543e-207	IRF2BP2	5.0555068603742664e-39	DNASE1L3	0
IRF8	0	TPD52	0	LEPROTL1	1.4378837597751195e-299	RPL13A	0	RPL37A	0	ETS1	2.1228021938841725e-185	LAG3	0	RGS10	0	ANXA1	0	CLEC7A	0	ZFP36	0	RPS9	1.2770014938927342e-69	HSP90B1	2.163407730804029e-30	PRSS23	0	EIF3G	0	DCPS	2.4788830869106446e-206	MT-ND6	9.125853380266698e-39	PTPRE	0
CHCHD10	0	BIRC3	0	RPS14	6.465521586219919e-290	CRIP1	0	ITM2A	0	PMAIP1	2.3021174479356753e-181	CD3G	0	NUCB2	0	ASAH1	0	HLA-DPB1	0	CEBPD	0	SPINT2	4.300716027817794e-68	TPM2	2.284421892569304e-30	RAP1B	0	STK17A	0	VOPP1	2.5438143661910145e-204	TOX2	1.0870422825945454e-38	LILRB4	0
IGHA1	0	CD72	0	FYB1	2.1249064583112406e-285	RPL36AL	0	MAL	0	ICA1	3.04068247674278e-176	ITGB2	0	RPL36	0	LGALS2	0	VASP	0	TSPO	0	BEX3	6.683606083019669e-68	SRP14	2.9152129831437374e-30	NCR3	0	APMAP	0	POU2AF1	1.189773095681419e-202	RPL6	3.2221980791870526e-38	MAPKAPK2	0
CD19	0	YBX3	0	RPS19	5.94428065681913e-281	AC058791.1	0	RPL41	0	EIF1	1.0766369659691973e-169	APMAP	0	RPL7A	0	MPEG1	0	EMP3	0	CTSZ	0	SNHG8	2.7694450580069045e-67	SERF2	9.848136756002647e-30	BIN2	0	IFITM1	0	COX5A	1.1280750718434613e-201	RIPOR2	3.36543164755649e-38	TRAF4	0
RPL11	0	RPS8	0	RPS9	1.621292599273179e-276	DNAJB1	0	GIMAP7	0	DUSP10	2.5826749163952673e-169	HLA-E	0	RPL13A	0	LGALS3	0	CEBPB	0	MYL6	0	RPL7A	2.001720908592241e-66	CAPG	2.2546344409317153e-29	PYHIN1	0	SPTSSB	0	PRDX1	2.887371200270923e-200	SORL1	8.713665838519429e-38	CLEC4C	0
MARCH1	0	CD40	0	STAT1	2.8351489010037342e-273	RPS6	0	LEF1	0	SAMHD1	4.564440699149791e-169	CXCR4	0	RPL7	0	TNFSF13B	0	DUSP1	0	CLEC10A	0	RPS6	1.9548465848016199e-66	IL3RA	3.1364694175743085e-29	APOBEC3G	0	CXXC5	0	IDH2	6.659519246934601e-198	IL7R	1.2973986648137138e-37	CCDC88A	0
HLA-DOB	0	AFF3	0	RPS28	7.530136024393121e-274	RPS7	0	LEPROTL1	0	HAPLN3	1.4066557588208642e-168	S100A10	0	RPL18	0	PYCARD	0	HCK	0	ANXA1	0	UBB	7.294710822138125e-66	CAVIN2	3.246367261238713e-29	H3F3B	0	CAPN12	0	MLEC	7.7864927093308e-198	RPS24	1.886611149500034e-37	FKBP2	0
POU2AF1	0	STX7	0	RPLP0	2.711404327981619e-267	NOP53	0	RPS15	0	CALM1	1.1384874931858079e-167	UBB	0	CCR7	0	ANXA2	0	DRAP1	0	CALM2	0	ANP32B	1.0281694726455072e-65	TRAF4	4.591489981646956e-29	MT-CO1	0	CD247	0	MEF2C	9.134358561555784e-196	PTPRC	3.9362172156092425e-37	JAML	0
EEF2	0	ADAM28	0	RPL37A	4.789776953859338e-266	CORO1B	0	CD3G	0	OPTN	1.0752794580588779e-164	FCRL6	0	RPS10	0	CXCL8	0	FGR	0	FKBP1A	0	SLC25A3	2.338561363591514e-65	SMPD3	5.109320119929841e-29	C1orf21	0	PTGDR	0	MTDH	2.6035371925856174e-195	GNAS	2.0268370203028668e-36	CALM2	0
IGHG1	0	RPS27	0	RPL39	7.753935493810793e-266	CALM1	0	RPL12	0	TENT5C	3.239345858522653e-164	CD2	0	RPL24	0	CPVL	0	PECAM1	0	MNDA	0	EIF3M	1.8276834994001907e-63	ARPC1B	5.343330188204734e-29	FCRL6	0	CFL1	0	PRDX5	2.1715222569055116e-194	TUBA1A	3.482151093029485e-35	FAM129C	0
SMIM14	0	LY86	0	ITM2A	2.6463186015343027e-262	EEF2	0	RPS10	0	PYHIN1	5.8173714404263516e-164	MALAT1	0	NELL2	0	CTSD	0	C5AR1	0	SLC25A3	0	RSL24D1	5.81851982312398e-62	ATP5F1E	6.401990471271013e-29	TPST2	0	LITAF	0	HERPUD1	1.0810061765366611e-193	STMN3	6.363645009915309e-35	UCP2	0
EVI2B	0	BLK	0	EVL	1.056650044910887e-260	SYNE2	0	NPM1	0	SKAP1	4.282428365646903e-163	CHST12	0	CD27	0	STXBP2	0	RHOG	0	TUBA1B	0	ACTG1	1.7861670977104087e-61	VIM	1.7277443080553677e-28	DOK2	0	HSH2D	0	ARF4	1.6017787393760206e-193	GADD45A	1.0262869320833516e-34	FTH1	0
NCF1	0	JCHAIN	0	RPL12	2.981256703391596e-259	INPP4B	0	RGS10	0	CDKN1B	1.7905585660069602e-161	SAMD3	0	SNHG8	0	RAC1	0	RHOA	0	ATP5MC2	0	ATP5F1B	5.8356767270471844e-61	CD99	2.9639774421367856e-28	RUNX3	0	GATA3	0	GMPPB	5.119049865754141e-193	SLC25A33	2.3425773667908992e-34	UNC93B1	0
CD40	0	PKIG	0	FHIT	6.430847574957238e-257	ANKRD12	0	CD27	0	AQP3	7.193391665424834e-157	MT-CO1	0	NACA	0	VSIR	0	NAMPT	0	ITGB2	0	CCT8	1.6081583958854415e-60	GPR183	3.9566990670430543e-28	ALOX5AP	0	GZMM	0	RRBP1	3.4571725925108223e-190	CDC14A	3.0289586132968226e-34	OFD1	0
CLECL1	0	TCF4	0	RGS10	8.246373206401619e-256	OPTN	0	RPL26	0	PTMA	7.169850280671841e-155	GAPDH	0	EIF3E	0	TALDO1	0	CDKN1C	0	SAMHD1	0	ESD	2.122572992687844e-60	PTPRE	8.439282547303329e-28	PLEK	0	NCAM1	0	ATF4	2.5387847042520695e-184	NPM1	4.299298139296873e-34	SRGN	0
FAM129C	0	RPS19	0	CD27	6.919568108468532e-251	RPL18	0	SELL	0	BTG2	1.8383519198166468e-153	ABHD17A	0	LEPROTL1	0	BLVRB	0	GNG5	0	CAPG	0	RPS11	5.535112570472373e-60	STMN1	9.0967259605391e-28	DBI	0	GSTP1	0	TMEM208	1.7901282578927448e-179	SLFN5	5.283163986913153e-34	PLEK	0
PNOC	0	NFKBID	0	NPM1	4.970158697062894e-247	RPL4	0	EIF3E	0	ANKRD12	7.125364334924161e-153	YWHAQ	0	CD7	0	PLAUR	0	TPM3	0	PSAP	0	FAM30A	7.83876139261099e-60	FAM129C	1.1161453641235611e-27	RAC2	0	CD160	0	RPN1	6.472360399913836e-179	DAAM1	1.1302377572474202e-33	RRBP1	0
FAM30A	0	CXXC5	0	HERC5	9.212018513529556e-242	HLA-A	0	SARAF	0	ID3	2.355199001775539e-152	ZNF683	0	GYPC	0	NCF2	0	CARD16	0	TIMP1	0	LSM2	1.6287559174192757e-59	LILRB4	1.625718547637428e-27	MYL6	0	BIN2	0	REEP5	5.829224009774861e-179	MME	3.8036386129698895e-33	RNF130	0
SMARCB1	0	CD24	0	RPS15	5.0836412197382605e-242	TRAT1	0	RPL23	0	FANK1	3.429443891416147e-148	CD52	0	PASK	0	CD36	0	CLIC1	0	VAMP8	0	SH3BGRL	1.8066712484863067e-59	PSAP	4.884195376717439e-27	ARPC5L	0	NCR3	0	SPATS2	1.3163949080442016e-178	KAT6B	4.0264243221311236e-33	UBE2J1	0
ORAI2	0	HLA-DQA2	0	LEF1	2.990414873204497e-240	TRBC2	0	TPT1	0	AC016831.5	2.537389214197749e-145	PYHIN1	0	BTF3	0	ATP6V0B	0	GSTP1	0	SLC25A6	0	SNX3	1.944459629575499e-59	GNG11	8.003587446397365e-27	DHRS7	0	ADGRE5	0	TPD52	1.4863063075749648e-177	YPEL5	5.184968324681573e-33	LRRC26	0
FCRL2	0	RPL12	0	RPL35	4.880543594388585e-232	RPS20	0	RPS9	0	SLFN5	3.037886441102282e-143	IER2	0	NOSIP	0	DUSP6	0	CSF1R	0	CTSS	0	CD63	4.588121154304266e-59	CLEC4C	1.1020630907868616e-26	CD300A	0	POLR2L	4.831260218863773e-308	SEC61A1	4.814667004974966e-177	RPL5	5.7535570852616795e-33	SNX3	0
PPP1R14A	0	FAM30A	0	RCAN3	1.553925074211368e-231	AES	0	RPL35	0	TRAF3IP3	1.4070864757037132e-142	ITGB1	0	RPL41	0	ATP5MPL	0	SLC7A7	0	PHACTR1	0	OSTC	9.050944659905582e-59	CDKN2D	1.8425778424658504e-26	MYOM2	0	GSN	9.23522408603978e-305	SRPRB	9.40608153402538e-177	RPL10A	8.552975424021519e-33	PHB	0
PKIG	0	BLNK	0	TRAT1	2.290964548293895e-231	RPL35	0	RPL27A	0	MAL	2.5064444780206816e-142	H3F3B	0	RPS24	0	ZEB2	0	FGL2	0	RNH1	0	LSM7	9.58316541004142e-58	UCP2	1.9702242477758047e-26	SEPT7	0	ABHD17A	5.288023813721928e-305	UQCRQ	8.166028563527742e-177	SH2D1A	1.3691634813860267e-32	FCGRT	0
IFT57	0	ORAI2	0	EPSTI1	7.500140117744059e-231	RPS14	0	RACK1	0	LMNA	1.8600846125291467e-141	TPST2	0	RPL28	0	IL1B	0	LYST	0	PPIA	0	TUBA1A	1.3970261512048321e-57	NCF1	3.7199761738542053e-26	AKR1C3	0	TPI1	1.3211117411013568e-303	DERL1	1.7829577648730786e-176	TNRC6B	1.532813734680736e-32	CTSC	0
CPNE5	0	RPL13A	0	RPL10	1.3040220895552345e-218	TPT1	0	RPLP0	0	ZC3H12D	9.619993139214289e-137	IL2RG	0	TPT1	0	ATP2B1-AS1	0	IFI30	0	ATP5F1B	0	CD74	2.5255277970186718e-57	GUK1	4.189534679099259e-26	GNG2	0	GAPDH	1.72007186560031e-302	NDUFV2	8.622456544918058e-174	FAM173A	3.036927696532339e-32	CTSB	0
RPL41	0	GAPT	0	RPL7A	2.914195466967507e-217	CD6	0	TRBC2	0	AC058791.1	2.5982563925958245e-136	EFHD2	0	SARAF	0	ANXA5	0	HSBP1	0	CNPY3	0	PCBP2	2.77770216416866e-57	RNF130	5.245645793750724e-26	TBX21	0	BST2	3.81925812729314e-301	HRASLS2	6.954415573081179e-172	IL32	3.337572287758063e-32	HIGD1A	0
LINC01857	0	LAT2	0	RPL34	5.442768852444955e-217	EML4	0	TOMM7	0	THEM4	2.600441915530842e-136	FYN	0	C6orf48	0	ZFP36	0	PTPN6	0	TMSB10	0	RPL7	6.833930146149444e-57	FKBP2	1.1987624979731697e-25	CHST2	0	IGFBP7	1.2493385135753341e-294	SLAMF7	7.015509642151504e-172	TPR	5.307903791984305e-32	SLC15A4	0
TPD52	0	RPSA	0	SP100	2.2971062164857885e-215	MYL12A	0	TRAT1	0	CCM2	1.603170815142172e-135	C1orf21	0	CD3G	0	NCF1	0	S100A10	0	CSTA	0	EID1	8.284558394238214e-57	SLC15A4	1.2903334691771833e-25	TGFB1	0	TAGLN2	1.8213352857292565e-288	SERP1	1.8290111519145268e-171	ISG20	1.2044989105940383e-31	NCF1	0
LAPTM5	0	ARHGAP24	0	MX2	6.329724141259458e-212	RPL5	0	RPL36A	0	CLDND1	1.9590084157111246e-135	MT-CYB	0	RPL26	0	CEBPB	0	WARS	0	GDI2	0	PRDX6	1.9829269414402017e-56	MPEG1	1.8777596201335707e-25	CTSD	0	TRGC1	2.475996259586502e-287	TENT5C	1.0906307797538208e-170	RPS5	3.242131001558937e-31	TUBA1B	0
BLNK	0	PNOC	0	MAL	9.11358416888092e-211	JUN	0	RPL18	0	FXYD5	3.182532895438868e-133	CLEC2B	0	TCF7	0	SLC11A1	0	ARPC5	0	EIF3L	0	NENF	3.9258706183367345e-56	CALM2	2.0480050232206522e-25	PTGDR	0	MBP	4.215869116152881e-286	ZNF706	1.3476626235175771e-170	ATM	6.040793293142827e-31	RAB11FIP1	0
RPLP1	0	LINC02397	0	GIMAP1	6.552012336337217e-202	RPL19	0	CAMK4	0	C15orf53	1.2035701976546231e-132	TRBC2	0	RPL23	0	TIMP1	0	ITGB2	0	ATP6V0B	0	RPS7	6.022401099715389e-56	SNX3	9.152817231472808e-25	CTSC	0	ACTN4	1.2051684189465822e-284	PDIA3	1.4825189388229175e-170	SARAF	9.03277848377153e-31	LINC00996	0
HLA-DQA2	0	ISG20	0	IFI44	8.954562025328445e-202	NPM1	0	RCAN3	0	S1PR4	2.3038550013397523e-129	ADGRG1	0	IL7R	0	PTPRE	0	TPI1	0	GSN	0	LAPTM4A	1.1724534823433488e-55	TUBB1	1.6558727834851555e-24	CCL3	0	IL18RAP	3.8175697773179945e-278	SSR1	1.1141825601125768e-168	RAB37	1.1796816592235725e-30	PHACTR1	0
RPL13A	0	CDCA7L	0	EIF3E	1.194513852763335e-196	CD3G	0	RPL15	0	SYNE2	2.868173168636476e-129	PTPN7	0	RPL8	0	MT-CO3	0	CASP1	0	GPR183	0	SERPINB6	1.849273468306768e-55	CDK2AP2	1.892801780087494e-24	SERF2	0	ARL4C	1.1066993939417564e-277	B4GALT3	2.0577803600622507e-168	ACTN1	1.308205201103671e-30	CD4	0
