## Supplementary Table 2 for "Single-cell map of the healthy human immune system across the lifespan reveals unique infant immune signatures"

### Sheet: Sheet1
Supplementary Table.2. Sequencing information for each individual (n=95; 27 infants, 23 children, 18 young adults and 27 older adults)
SampleID	Figure_ID	Age group	Estimated Number of Cells	Mean Reads per Cell	Median Genes per Cell	Median UMI Counts per Cell	Number of Reads	Reads Mapped Confidently to Intergenic Regions	Reads Mapped Confidently to Intronic Regions	Reads Mapped Confidently to Transcriptome	Reads Mapped to Genome	Sequencing Saturation	Total Genes Detected	Valid Barcodes
JB17010	HC2	Children	13454	25936	913	3087	348952121	0.041	0.226	0.618	NA	0.745	20136	0.985
JB17017	HC4	Children	8869	39738	965	4044	352442621	0.042	0.246	0.599	NA	0.789	20019	0.984
JB17018	HC5	Children	9009	40500	1152	4376	364866286	0.039	0.24	0.617	NA	0.788	20253	0.984
JB17049	HY1	Young adults	8744	38569	917	2976	337250628	0.036	0.253	0.597	NA	0.834	19707	0.986
JB17050	HY2	Young adults	8509	40326	992	3130	343142422	0.039	0.254	0.596	NA	0.828	19808	0.986
JB18001	HI1	Infants	6435	51800	1026	3972	333334388	0.036	0.192	0.63	0.926	0.816	19068	0.982
JB18002	HI2	Infants	5515	64474	1128	4647	355575728	0.045	0.166	0.668	0.945	0.835	19293	0.98
JB18003	HI3	Infants	6111	57355	1134	4933	350500055	0.037	0.164	0.681	0.95	0.818	19051	0.981
JB18005	HI4	Infants	6475	54148	1204	4921	350609352	0.035	0.195	0.652	0.948	0.818	18864	0.981
JB18006	HI5	Infants	6007	59682	1138	4466	358514644	0.035	0.178	0.666	0.945	0.834	18941	0.981
JB18007	HI6	Infants	6822	50868	1119	4650	347024683	0.036	0.181	0.619	0.908	0.787	19752	0.982
JB18008	HI7	Infants	8156	41440	1065	4171	337986491	0.035	0.173	0.657	0.933	0.776	19437	0.982
JB18013	HI8	Infants	11932	28777	657	2775	343377502	0.038	0.165	0.688	0.954	0.816	18561	0.978
JB18014	HI9	Infants	7057	49468	801	3211	349096257	0.035	0.167	0.686	0.953	0.866	18123	0.978
JB18015	HI10	Infants	9585	34254	668	2962	328329810	0.037	0.159	0.684	0.946	0.828	18124	0.979
JB18016	HI11	Infants	6487	50042	749	3196	324625344	0.036	0.164	0.684	0.949	0.86	17773	0.98
JB18017	HY3	Young adults	9166	41574	879	2957	381072968	0.039	0.216	0.649	0.966	0.864	19458	0.977
JB18020	HY4	Young adults	8280	44835	969	3157	371236527	0.038	0.224	0.623	0.949	0.859	19804	0.978
JB18025	HI12	Infants	11894	30296	773	2345	360340685	0.033	0.256	0.609	0.959	0.828	19327	0.978
JB18026	HI13	Infants	12854	28867	792	2559	371065295	0.034	0.242	0.626	0.963	0.818	19339	0.978
JB18027	HI14	Infants	8861	42297	885	2959	374794469	0.035	0.227	0.641	0.964	0.86	18982	0.977
JB18029	HI15	Infants	15223	23932	711	2222	364329130	0.038	0.242	0.618	0.962	0.808	19320	0.977
JB18030	HI16	Infants	12694	29169	821	2704	370276638	0.036	0.216	0.648	0.962	0.823	19217	0.978
JB18032	HY6	Young adults	9512	37592	891	2879	357581681	0.039	0.221	0.629	0.949	0.842	19892	0.978
JB18033	HO1	Older adults	6632	55529	928	2894	368274881	0.036	0.225	0.61	0.93	0.885	19642	0.978
JB18034	HO2	Older adults	5080	72389	993	3199	367736639	0.04	0.222	0.63	0.951	0.906	19311	0.978
JB18035	HO3	Older adults	4793	75117	1000	3180	360039626	0.038	0.226	0.63	0.952	0.91	18928	0.977
JB18036	HO4	Older adults	4621	77106	1033	3279	356307734	0.039	0.22	0.631	0.949	0.911	19078	0.979
JB18037	HO5	Older adults	5226	69435	922	2796	362870504	0.038	0.245	0.606	0.947	0.91	19158	0.977
JB18038	HO6	Older adults	7140	50383	856	2973	359737956	0.036	0.234	0.618	0.948	0.879	19427	0.978
JB18039	HY7	Young adults	7378	49767	937	2939	367180942	0.035	0.234	0.616	0.945	0.877	19711	0.978
JB18040	HY8	Young adults	5838	65171	1033	3598	380470318	0.035	0.211	0.648	0.954	0.893	19309	0.978
JB18041	HO7	Older adults	7107	50574	801	2539	359431002	0.035	0.226	0.57	0.889	0.88	19408	0.977
JB18042	HO8	Older adults	6294	59126	931	3018	372142986	0.037	0.238	0.607	0.939	0.885	19616	0.975
JB18043	HO9	Older adults	3757	98223	1067	3396	369027272	0.036	0.217	0.633	0.943	0.919	18468	0.975
JB18044	HO10	Older adults	5193	72412	1001	3422	376038643	0.034	0.223	0.632	0.946	0.905	19202	0.975
JB18045	HO11	Older adults	5983	62731	973	3185	375324570	0.037	0.228	0.621	0.945	0.892	19519	0.976
JB18046	HO12	Older adults	6309	59251	1016	3473	373818973	0.037	0.223	0.623	0.941	0.883	19693	0.976
JB18047	HY9	Young adults	7849	48200	1017	3435	378323858	0.034	0.22	0.631	0.944	0.864	19853	0.974
JB18049	HO13	Older adults	5989	58986	915	2950	353269633	0.034	0.208	0.658	0.958	0.884	18820	0.977
JB18050	HO14	Older adults	5788	30700	839	2763	177692594	0.036	0.242	0.626	0.96	0.815	18426	0.974
JB18051	HO15	Older adults	5736	59675	864	2653	342298070	0.042	0.238	0.571	0.919	0.894	18997	0.973
JB18052	HY11	Young adults	6257	53209	888	2928	332932763	0.035	0.234	0.635	0.962	0.891	18973	0.974
JB18069	HC6	Children	6031	60630	1054	3172	365663978	0.04	0.219	0.612	0.93	0.884	19572	0.981
JB18070	HC7	Children	5615	64057	992	2731	359683480	0.037	0.229	0.617	0.944	0.903	19323	0.98
JB18077	HC8	Children	7967	43895	1042	3572	349715733	0.04	0.213	0.616	0.929	0.834	19953	0.981
JB18078	HC9	Children	7191	46453	1063	3629	334045734	0.037	0.204	0.621	0.924	0.842	19677	0.982
JB18083	HC10	Children	7405	48187	1077	3304	356828673	0.038	0.221	0.635	0.954	0.854	19329	0.983
JB18084	HC11	Children	7325	45343	1068	3373	332139997	0.036	0.216	0.653	0.965	0.854	19106	0.982
JB18085	HY19	Young adults	6272	57164	1088	3849	358537278	0.038	0.202	0.66	0.96	0.874	19072	0.983
JB18086	HC13	Children	6669	34025	974	3305	226918986	0.038	0.224	0.644	0.967	0.813	18987	0.981
JB19001	HY12	Young adults	7221	51673	1014	3268	373132663	0.037	0.212	0.648	0.956	0.87	19411	0.982
JB19002	HY13	Young adults	6119	60173	1020	3194	368202939	0.038	0.226	0.638	0.961	0.884	19391	0.983
JB19003	HY14	Young adults	7206	50817	1046	3380	366192598	0.035	0.206	0.661	0.96	0.867	19673	0.982
JB19009	HY15	Young adults	6666	55100	960	3014	367301762	0.035	0.231	0.565	0.89	0.884	19178	0.981
JB19010	HY16	Young adults	8228	34148	973	3075	280970483	0.036	0.236	0.588	0.921	0.811	19552	0.981
JB19011	HY17	Young adults	12297	25417	843	2590	312554856	0.038	0.241	0.61	0.948	0.781	19550	0.981
JB19029	HY18	Young adults	10039	35722	1412	4655	358619346	0.058	0.294	0.51	0.959	0.663	20974	0.974
JB19030	HC12	Children	5313	84325	1382	4713	448019576	0.065	0.302	0.467	0.954	0.836	20168	0.971
JB19038	HC15	Children	5442	70318	1613	5775	382671390	0.057	0.256	0.532	0.952	0.794	20394	0.975
JB19039	HC16	Children	6989	52661	1600	5941	368050411	0.053	0.282	0.527	0.956	0.723	20712	0.975
JB19040	HC17	Children	5240	55561	1523	5814	291140527	0.045	0.233	0.553	0.952	0.78	19805	0.975
JB19041	HC18	Children	6888	41938	1511	5284	288873514	0.063	0.274	0.527	0.953	0.696	20774	0.974
JB19042	HO16	Older adults	5051	86851	1654	6085	438688679	0.053	0.262	0.545	0.953	0.82	20999	0.974
JB19043	HO17	Older adults	3286	147175	1492	4678	483620250	0.053	0.274	0.456	0.938	0.865	20212	0.971
JB19044	HO18	Older adults	3253	133594	1553	4448	434582544	0.052	0.274	0.463	0.945	0.849	20294	0.971
JB19045	HO19	Older adults	5097	85895	1613	5881	437810604	0.05	0.273	0.535	0.954	0.822	21124	0.974
JB19050	HI17	Infants	6921	55763	1671	5961	385936577	0.043	0.344	0.499	0.967	0.731	20891	0.976
JB19053	HI18	Infants	10241	33503	1506	5171	343114006	NA	0.335	0.509	NA	0.623	21255	NA
JB19056	HI19	Infants	7931	45392	1522	5485	360009489	NA	0.325	0.502	NA	0.684	21172	NA
JB19057	HI20	Infants	13257	31215	1286	4420	413827203	NA	0.308	0.53	NA	0.617	21103	NA
JB19058	HI21	Infants	5151	69996	1646	6418	360552206	NA	0.255	0.541	NA	0.743	20062	NA
JB19061	HI22	Infants	4100	107147	1423	4627	439303160	0.041	0.236	0.453	0.949	0.795	19545	0.968
JB19064	HI23	Infants	5161	84075	1322	4521	433913101	0.046	0.236	0.467	0.949	0.783	19861	0.969
JB19065	HI24	Infants	7235	44761	1509	4534	323848794	0.042	0.255	0.41	0.938	0.658	20947	0.966
JB19066	HI25	Infants	4475	64329	1544	5619	287874346	0.052	0.308	0.518	0.962	0.807	20047	0.976
JB19069	HI26	Infants	5523	65551	1466	5318	362043231	0.048	0.278	0.51	0.959	0.779	20472	0.974
JB19072	HI27	Infants	5418	60408	1541	5270	327291088	0.049	0.296	0.527	0.96	0.799	20424	0.976
JB19074	HO20	Older adults	6453	42456	1471	4911	273973120	0.048	0.386	0.442	0.96	0.672	21105	0.974
JB19077	HO21	Older adults	7372	61281	1574	5697	451767113	0.047	0.334	0.511	0.96	0.778	21629	0.979
JB19080	HY20	Young adults	5995	88907	1696	6364	533001723	0.046	0.378	0.447	0.949	0.805	21784	0.977
JB19081	HO22	Older adults	5796	90922	1771	5991	526986856	0.05	0.368	0.442	0.945	0.79	21898	0.977
JB20001	HO23	Older adults	8598	37202	1472	4667	319869638	0.053	0.354	0.48	0.964	0.665	21632	0.976
JB20004	HO24	Older adults	8245	44929	1496	5234	370444439	0.052	0.33	0.502	0.963	0.719	21761	0.977
JB20017	HO25	Older adults	5484	65056	1687	5399	356768105	0.048	0.322	0.462	0.963	0.762	21148	0.976
JB20020	HO26	Older adults	7916	50571	1584	5964	400323327	0.053	0.302	0.52	0.966	0.718	21622	0.98
JB20023	HO27	Older adults	9463	36860	1540	5014	348814167	0.051	0.324	0.504	0.967	0.671	21695	0.98
JB20104	HC19	Children	9156	31944	1401	4569	292482366	0.043	0.314	0.555	0.97	0.69	21190	0.987
JB20105	HC20	Children	4103	70114	1788	6305	287679831	0.04	0.309	0.544	0.964	0.8	20387	0.986
JB20106	HC21	Children	6983	71685	1619	5696	500583017	0.04	0.296	0.575	0.969	0.836	21284	0.987
JB20107	HC22	Children	9674	32851	1435	4661	317804918	0.046	0.318	0.536	0.964	0.679	21608	0.987
JB20108	HC23	Children	8095	40264	1522	4889	325937432	0.045	0.327	0.503	0.961	0.695	21412	0.984
JB20109	HC24	Children	5976	53210	1240	3645	317984626	0.045	0.321	0.526	0.967	0.782	20706	0.985
JB20110	HC25	Children	7205	50518	1637	5176	363982722	0.042	0.324	0.522	0.96	0.748	21444	0.986
JB20111	HC26	Children	8570	45748	1614	5140	392066679	0.042	0.308	0.556	0.966	0.756	21575	0.987
